# Identification and structural characterization of pseudogenes in *Fusarium graminearum*

**DOI:** 10.1101/2024.09.17.613474

**Authors:** Domenico Rau, Chiara Maria Posadinu, Maria Leonarda Murgia, Davide Fois, Andrea Porceddu

**Affiliations:** Dipartimento di Agraria, Università degli Studi di Sassari, Viale Italia 39/A 07100 Sassari

**Keywords:** Pseudogene, Pseudogene classification, Intron-exon structure, Pseudogene Identification, Duplication mode, Gene ontology

## Abstract

Pseudogenes provide valuable insight into the evolutionary history of genomes which can be challenging to ascertain through the examination of functional loci alone. This study presents the findings of a comprehensive, two-step genome-wide survey for the identification and characterization of pseudogenes in *Fusarium graminearum,* the primary causal agent of wheat head blight.

By analysing the sequence homology between non-coding regions of the genome and predicted protein sequences, we identified regions with homology to putative paralogous functional sequences. These regions were characterised in terms of their matching sequence structure and position. Most identified pseudogenes were mapped within the fast-evolving genomic compartment and were derived from transposition events. The number of processed and putatively retroposed pseudogenes was found to be comparable. The number of identified pseudogenes was low, which is consistent with the low number of gene duplicates in *F. graminearum*. No compelling evidence was found to suggest that pseudogene formation can be explained by evolutionary accidents during gene family expansion or as caused by RIP-associated mutagenic events. Notably, about one-third (144/436) of the pseudogenes were found to overlap with untranslated or intron sequences of functional loci, indicating the potential to be transcribed. Using *Fusarium* comparative genomics, we identified genomic regions with homology to genes lacking functional orthologs in *F. graminearum*. These were investigated as putative unitary pseudogenes and, in some cases, their original functions were completely lost after the radiation of *F. graminearum*.

Interestingly, the paters of 18 loss-of-function pseudogenes showed homology to domains previously identified in proteins involved in pathogenesis.
