## Supplemental Table S1 for "Identification and structural characterization of pseudogenes in *Fusarium graminearum*"

### Sheet: Table S1
Pater	N° pseudogenes	Chr	Start	End	N. Transcript isoforms	Expression Breadth	Peak of Expression	Expression level	Duplication Depth
FG2G02310	1	YL-Chr2	498073	500318	3	8	17.2777	0.248419	1
FG4G17790	1	YL-Chr4	3894182	3896312	4	8	531.837	6.81537	1
FG3G24430	1	YL-Chr3	5030310	5030915	1	8	99.2245	9.66196	1
FG4G37150	7	YL-Chr4	8010575	8010703	1	4	1.49872	0.18734	2
FG4G27070	1	YL-Chr4	5907801	5911685	20	8	444.076	19.6917	1
FG2G17890	1	YL-Chr2	3753340	3756491	3	8	67.4992	0.449413	1
FG4G21480	1	YL-Chr4	4657929	4659494	1	6	0.529555	0.0661944	4
FG3G18770	1	YL-Chr3	3857846	3860990	7	8	23.2361	2.18931	1
FG2G00280	1	YL-Chr2	80205	82343	1	8	1.86518	0.103758	1
FG4G37240	176	YL-Chr4	8014991	8023503	4	none	none	none	2
FG4G37120	1	YL-Chr4	8005080	8008366	23	8	42.4511	1.44043	1
FG1G44940	1	YL-Chr1	9698398	9704376	11	8	37.492	3.25499	1
FG2G23380	1	YL-Chr2	4826553	4830619	2	8	1.29067	0.161334	1
FG1G23950	13	YL-Chr1	5194132	5194480	1	7	4.90567	0.613209	1
FG2G00560	1	YL-Chr2	143955	145026	1	8	2.50754	0.139071	1
FG2G03190	1	YL-Chr2	687883	695923	5	8	177.216	0.550211	1
FG4G37110	3	YL-Chr4	8002606	8004284	2	8	44.6044	5.57555	2
FG4G37170	180	YL-Chr4	8013172	8013714	3	none	none	none	1
FG3G20670	1	YL-Chr3	4269934	4282220	7	8	110.586	6.69775	1
FG1G09950	1	YL-Chr1	2164602	2169677	12	8	1761.26	0.900575	2
FG1G00090	2	YL-Chr1	30937	31957	1	7	3.19941	0.399927	1
FG1G52760	1	YL-Chr1	11361268	11364345	1	7	0.631636	0.0789545	2
FG2G30840	1	YL-Chr2	6328286	6332202	1	8	49.2717	0.0858732	1
FG1G12040	1	YL-Chr1	2561636	2563812	9	8	103.63	8.07017	1
FG2G21910	1	YL-Chr2	4549837	4551589	1	8	6.15612	0.769515	2
FG3G03360	1	YL-Chr3	678480	680899	1	8	7.54155	0.942693	1
FG3G00020	1	YL-Chr3	12866	13318	1	6	1.28836	0.161045	1
FG2G03580	1	YL-Chr2	785067	786880	1	7	4.52857	0.0889946	1
FG2G23660	1	YL-Chr2	4886761	4888076	1	7	2.90544	0.36318	1
FG2G16060	1	YL-Chr2	3405226	3409758	20	8	66.8675	2.78614	1
FG1G50360	1	YL-Chr1	10812785	10813645	1	8	12.3686	0.757975	1
FG2G23790	1	YL-Chr2	4915513	4916992	2	8	1.24405	0.155506	1
FG2G40010	1	YL-Chr2	8229794	8231263	1	6	3.4856	0.4357	1
FG3G21130	1	YL-Chr3	4365631	4367648	21	8	233.403	11.1688	1
FG2G01030	1	YL-Chr2	242474	244392	1	6	0.730854	0.0913568	1
FG2G40000	1	YL-Chr2	8226349	8229105	3	8	10.2421	0.718888	1
FG1G19580	1	YL-Chr1	4241606	4243603	3	8	45.9431	0.590669	1
FG2G16740	1	YL-Chr2	3521739	3523557	6	8	1170.17	0.814584	1
FG3G24560	1	YL-Chr3	5052518	5054386	4	8	81.6588	7.75101	1
FG4G29270	1	YL-Chr4	6414098	6415132	1	7	10.1074	1.26343	1
FG1G30250	1	YL-Chr1	6576857	6579443	7	8	152.424	4.75995	2
FG1G42660	1	YL-Chr1	9227814	9230241	2	8	7.44034	0.930042	1
FG1G51210	1	YL-Chr1	10987659	10989113	2	8	13.9479	1.74348	1
FG3G00380	1	YL-Chr3	100047	101115	2	8	8.3726	0.206829	1
FG4G19840	1	YL-Chr4	4295226	4297095	1	7	13.9188	0.157928	2
FG1G33450	1	YL-Chr1	7197279	7200012	3	8	178.291	7.49196	1
FG1G01190	1	YL-Chr1	297020	298348	1	6	1.55649	0.194561	3
FG1G01570	1	YL-Chr1	376944	379199	1	7	1.92216	0.24027	3
FG4G33440	1	YL-Chr4	7288795	7290720	1	8	7.1655	0.895688	2
FG1G50930	1	YL-Chr1	10925374	10926549	2	8	7.61425	0.951781	1
FG2G30640	1	YL-Chr2	6283609	6288265	1	8	1.38997	0.173746	1
FG2G13710	1	YL-Chr2	2842426	2843936	1	6	7.18663	0.898328	1
FG4G37190	178	YL-Chr4	8013618	8015538	7	none	none	none	2
FG1G00010	1	YL-Chr1	6246	11054	2	8	1.70682	0.151422	1
FG4G37180	357	YL-Chr4	8013614	8015135	6	none	none	none	2
FG1G52260	1	YL-Chr1	11204366	11205595	1	8	18.2664	1.29678	2
FG1G26330	1	YL-Chr1	5718433	5719443	1	6	1.22318	0.152898	1
FG3G25480	3	YL-Chr3	5255680	5255985	1	8	3.63584	0.45448	1
FG1G02020	1	YL-Chr1	471975	472307	1	2	0.638677	0.0798346	1
FG3G10120	1	YL-Chr3	2083813	2085950	6	8	18.1959	0.935304	1
FG2G14560	1	YL-Chr2	3008443	3009705	2	7	27.2297	3.40371	1
FG2G25690	1	YL-Chr2	5295191	5296035	1	8	2.50892	0.313615	1
FG1G51350	1	YL-Chr1	11020268	11021196	1	8	12.0244	0.642723	1
FG3G00370	1	YL-Chr3	97084	99086	2	8	7.93368	0.204811	1
FG2G42530	1	YL-Chr2	8804556	8806839	2	8	3.3815	0.181005	1
FG1G38880	2	YL-Chr1	8404266	8407000	2	8	23.5167	1.92447	2
FG2G26800	7	YL-Chr2	5518874	5519084	1	3	1.72348	0.215435	1
FG1G54350	1	YL-Chr1	11722967	11724322	1	8	23.7431	0.106575	2
FG2G18980	1	YL-Chr2	3951608	3954136	2	8	3.3463	0.33697	1
FG2G22960	5	YL-Chr2	4749611	4750069	1	5	2.21754	0.277192	1
FG1G22030	2	YL-Chr1	4765391	4766573	4	8	95.2103	6.63944	1
FG3G34850	1	YL-Chr3	7345471	7346654	1	6	0.735596	0.0919495	1
FG4G31910	1	YL-Chr4	6977535	6983380	23	8	65.4906	3.7231	1
FG1G23980	1	YL-Chr1	5200149	5201805	2	8	108.156	10.6428	1
FG2G33740	1	YL-Chr2	6881090	6883767	3	7	22.8197	1.13062	3
FG4G17430	1	YL-Chr4	3797692	3798529	1	6	1.76854	0.221067	1
FG3G20110	1	YL-Chr3	4152170	4157251	11	8	57.7554	2.86669	2
FG2G30130	2	YL-Chr2	6184402	6186267	2	8	74.3622	0.870198	8
FG1G28160	1	YL-Chr1	6124144	6127315	11	8	40.0781	1.52014	1
FG1G51720	1	YL-Chr1	11091871	11093551	1	8	312.737	14.0445	1
FG3G20420	1	YL-Chr3	4227910	4232560	8	8	25.5654	1.23273	2
FG2G29500	58	YL-Chr2	6070059	6070409	1	5	4.0643	0.508037	1
FG2G00010	3	YL-Chr2	6083	11464	5	8	20.7845	2.58191	1
FG2G39970	1	YL-Chr2	8221684	8222102	1	7	5.09149	0.636436	1
FG2G28290	2	YL-Chr2	5829957	5832126	1	8	42.5345	0.505229	1
FG2G29940	1	YL-Chr2	6144663	6146286	2	8	59.5411	0.139566	5
FG4G00480	1	YL-Chr4	126930	128522	1	8	11.8037	0.21043	2
FG3G32950	1	YL-Chr3	6919774	6922264	7	8	37.8683	0.938671	1
FG2G42090	1	YL-Chr2	8699119	8700727	1	8	109.561	2.96313	1
FG3G13390	1	YL-Chr3	2824612	2828976	7	8	37.2103	1.43305	1
FG3G19650	1	YL-Chr3	4059877	4060990	7	8	2692.87	47.6708	1
FG3G00320	1	YL-Chr3	85216	85731	1	6	0.782899	0.0978624	1
FG2G02970	1	YL-Chr2	645490	646753	1	8	26.5244	0.682183	2
FG3G11840	1	YL-Chr3	2451694	2452550	2	8	732.267	91.5333	2
FG3G10570	1	YL-Chr3	2175205	2176696	2	8	76.4065	3.23117	1
FG1G30640	1	YL-Chr1	6660805	6663290	3	8	31.4807	3.93509	1
FG2G40310	1	YL-Chr2	8299876	8300573	1	5	75.0699	7.2993	1
FG1G29760	1	YL-Chr1	6468265	6470437	6	8	280.159	3.87753	2
FG1G34960	1	YL-Chr1	7534752	7537063	6	8	411.558	0.57898	1
FG3G30540	1	YL-Chr3	6387992	6390633	2	8	4.55542	0.293206	1
FG3G01650	1	YL-Chr3	363692	364903	1	8	16.6805	0.196992	1
FG1G53090	1	YL-Chr1	11437844	11439949	1	8	0.603859	0.0754823	2
FG1G33230	2	YL-Chr1	7157035	7158752	6	8	12.2051	1.45922	4
FG2G24080	1	YL-Chr2	4975925	4980250	37	8	242.962	0.24601	1
FG1G26520	1	YL-Chr1	5770042	5771647	1	8	43.5244	0.285121	9
FG1G14990	1	YL-Chr1	3228996	3232535	1	8	5.02214	0.606218	1
FG1G01810	1	YL-Chr1	425042	426792	1	8	22.6075	0.631132	1
FG3G33450	1	YL-Chr3	7036653	7038930	3	8	18.85	0.14512	1
FG4G08980	2	YL-Chr4	1963163	1965540	1	5	3.98043	0.497554	1
FG4G26530	1	YL-Chr4	5790526	5792132	5	8	72.1287	2.12312	1
FG4G37230	178	YL-Chr4	8016138	8018569	44	none	none	none	3
FG2G16820	1	YL-Chr2	3540296	3542124	1	4	3.76781	0.470976	1
FG2G24460	3	YL-Chr2	5055838	5056428	1	6	1.6439	0.205488	1
FG1G27360	1	YL-Chr1	5948923	5949861	1	7	123.868	2.80249	1
FG1G53830	1	YL-Chr1	11604459	11605962	1	8	135.68	3.18898	1
FG1G35840	1	YL-Chr1	7750461	7753886	2	8	22.9721	0.240179	2
FG3G10010	1	YL-Chr3	2050846	2059938	6	8	91.2095	1.41573	1
FG2G42590	1	YL-Chr2	8818680	8821129	3	8	5.44536	0.145264	1
FG2G05180	1	YL-Chr2	1105420	1106896	3	8	52.1131	3.02036	2
FG3G33790	1	YL-Chr3	7119497	7121626	1	7	1.13865	0.142331	1
FG4G34570	1	YL-Chr4	7498513	7499208	1	5	0.368679	0.0460849	1
FG4G20520	1	YL-Chr4	4442412	4443871	1	7	6.37354	0.106678	2
FG2G07600	2	YL-Chr2	1584756	1587617	1	8	2.86849	0.309409	1
FG2G41310	1	YL-Chr2	8529349	8530200	1	8	2.44518	0.25896	1
FG1G36110	1	YL-Chr1	7804823	7806913	2	8	5.40046	0.623609	2
FG3G16710	1	YL-Chr3	3469017	3471397	2	7	4.6411	0.580137	1
FG3G07800	2	YL-Chr3	1548747	1554638	15	8	59.1392	2.93412	1
FG1G11740	1	YL-Chr1	2514119	2515371	2	8	39.0621	2.54742	1
FG4G13790	1	YL-Chr4	3040004	3041102	4	8	1832.95	43.1127	1
FG4G08230	2	YL-Chr4	1800205	1801735	5	8	163.007	8.23575	3
FG2G21590	1	YL-Chr2	4489398	4491915	5	8	214.816	0.25713	2
FG1G40340	1	YL-Chr1	8689191	8691831	5	8	34.2833	3.33763	1
FG1G35820	1	YL-Chr1	7746491	7746978	1	3	1.62847	0.203559	1
FG2G10770	1	YL-Chr2	2228225	2232011	6	8	49.4478	3.66314	1
FG3G16460	1	YL-Chr3	3424573	3426282	2	8	21.5173	2.68966	1
FG1G33560	1	YL-Chr1	7216483	7217654	2	8	28.5437	0.666643	1
FG1G08540	1	YL-Chr1	1831393	1835294	6	8	19.9676	2.38177	1
FG4G18970	1	YL-Chr4	4131887	4133775	1	8	1.85011	0.231264	2
FG1G50160	1	YL-Chr1	10776191	10777820	1	8	3.16512	0.39564	1
FG1G33720	1	YL-Chr1	7251191	7251493	1	7	19.9226	2.49033	1
FG2G25200	1	YL-Chr2	5208390	5211289	4	8	20.2089	0.558676	3
FG4G02080	1	YL-Chr4	448099	449524	2	7	47.2762	5.90952	2
FG1G46240	1	YL-Chr1	9985514	9987524	5	8	11.5145	1.43931	2
FG4G34730	1	YL-Chr4	7541758	7544989	8	8	16.5579	0.18732	1
FG1G50640	1	YL-Chr1	10861918	10862882	2	8	74.4028	2.13394	1
FG2G03780	1	YL-Chr2	820307	821885	1	8	45.3956	0.585191	1
FG3G35190	1	YL-Chr3	7415129	7416453	1	7	4.3124	0.53905	1
FG2G19020	1	YL-Chr2	3959628	3960545	1	3	0.723429	0.0904286	2
FG3G09810	1	YL-Chr3	1999476	2000851	3	8	92.1201	9.1429	1
FG2G37150	1	YL-Chr2	7615533	7617433	6	8	28.187	0.762732	1
FG4G00080	6	YL-Chr4	28399	29594	1	8	1.09184	0.13648	1
FG4G18630	1	YL-Chr4	4065136	4066979	1	8	4.45603	0.557003	2
FG1G05180	1	YL-Chr1	1117144	1118537	1	8	3.53054	0.159128	1
FG3G04560	1	YL-Chr3	902183	906518	6	8	68.6023	6.02777	1
FG1G01000	1	YL-Chr1	257882	260527	1	7	24.0168	0.758533	1
FG1G01010	1	YL-Chr1	260063	261742	1	8	51.3888	0.189485	1
FG2G03950	1	YL-Chr2	855951	857453	3	8	18.9573	0.392004	1
FG1G01070	1	YL-Chr1	271112	272974	1	8	10.257	1.28212	1
FG4G12520	7	YL-Chr4	2764990	2765422	1	5	1.46513	0.183141	1
FG3G09240	2	YL-Chr3	1851045	1854928	15	8	12.5341	1.33579	1
FG3G18800	1	YL-Chr3	3864329	3865927	1	7	9.82735	1.22842	1
FG2G18880	1	YL-Chr2	3936990	3937788	1	4	0.771965	0.0964956	1
FG1G50350	1	YL-Chr1	10808056	10808898	1	8	15.5198	0.504822	1
FG3G01370	1	YL-Chr3	307783	309403	1	8	6.50386	0.310358	1
FG3G31790	2	YL-Chr3	6670565	6671806	1	6	0.667834	0.0834793	4
FG3G31950	1	YL-Chr3	6711006	6711874	1	8	65.3116	3.88198	2
FG4G37090	2	YL-Chr4	7997011	7998651	2	8	2.87001	0.301067	1
FG3G01980	1	YL-Chr3	435373	438566	3	7	3.85784	0.223179	2
FG4G34150	1	YL-Chr4	7416189	7421226	8	8	57.2463	4.23967	2
FG3G31780	1	YL-Chr3	6669094	6670020	1	8	4.31568	0.389049	1
FG4G34520	1	YL-Chr4	7489144	7489368	1	6	2.10692	0.263365	1
FG2G19140	1	YL-Chr2	3983911	3985527	5	8	59.7793	0.128157	12
FG1G26210	1	YL-Chr1	5689446	5690295	2	5	4.51924	0.564905	2
FG4G37080	1	YL-Chr4	8000333	8005174	39	8	48.2964	2.01452	3
FG4G17480	1	YL-Chr4	3805565	3806152	1	8	6.4385	0.804812	1
FG2G03920	1	YL-Chr2	849426	851892	2	8	12.7009	0.38641	1
FG1G03140	1	YL-Chr1	682928	684685	1	8	48.7274	0.136955	2
FG1G51180	1	YL-Chr1	10984592	10984900	1	4	2.08744	0.26093	1
FG4G31040	178	YL-Chr4	6812196	6813448	1	7	1.30999	0.163749	1
FG3G03200	5	YL-Chr3	656350	656453	1	2	0.551193	0.0688992	2
FG3G32260	1	YL-Chr3	6775839	6777531	2	8	31.7267	0.455203	1
FG1G30730	3	YL-Chr1	6678348	6678963	2	6	29.706	3.71325	2
FG2G03860	1	YL-Chr2	834639	835602	1	7	0.903247	0.112906	1
FG1G01830	1	YL-Chr1	430293	432524	1	8	0.950267	0.118783	1
FG1G26640	1	YL-Chr1	5792729	5795876	4	8	22.1052	1.2149	1
FG3G02360	1	YL-Chr3	507609	510134	1	8	1.05581	0.131976	1
FG2G03280	2	YL-Chr2	721164	726221	5	8	4.69024	0.146238	1
FG1G53520	1	YL-Chr1	11543406	11546147	2	8	3.79779	0.169639	1
FG4G34490	1	YL-Chr4	7479568	7481454	2	8	7.15463	0.267014	1
FG2G30450	1	YL-Chr2	6246131	6248052	3	8	7.70358	0.216479	1
FG2G20020	2	YL-Chr2	4155081	4155287	1	3	0.576841	0.0721051	2
FG1G08090	1	YL-Chr1	1706916	1711277	1	8	14.8615	0.516238	1
FG1G38220	1	YL-Chr1	8251544	8252883	1	6	4.3587	0.544838	1
FG3G34460	1	YL-Chr3	7263081	7264318	1	8	7.4895	0.936187	1
FG2G43050	1	YL-Chr2	8914768	8916923	1	8	0.668956	0.0836195	1
FG4G24290	10	YL-Chr4	5297350	5297900	1	8	3.7757	0.413461	1
FG2G18240	1	YL-Chr2	3820727	3822471	1	8	2.52518	0.111677	1
FG1G25640	1	YL-Chr1	5568184	5570187	1	8	132.917	16.6147	2
FG3G15250	1	YL-Chr3	3177257	3180885	1	8	2.38269	0.297836	1
FG4G36900	1	YL-Chr4	7958503	7960101	2	8	29.0164	0.813368	1
FG3G04220	1	YL-Chr3	834368	840474	4	8	14.1055	1.09856	1
FG1G52910	1	YL-Chr1	11398924	11401439	6	8	47.3613	1.08506	1
FG1G20200	1	YL-Chr1	4367302	4371220	13	8	106.698	9.54653	1
FG1G51170	1	YL-Chr1	10982157	10984282	1	8	1.83365	0.199604	1
FG3G26970	1	YL-Chr3	5621167	5623185	1	8	6.93131	0.804291	1
FG4G19820	1	YL-Chr4	4288206	4292541	10	8	34.5626	0.707317	1
FG2G21120	1	YL-Chr2	4393369	4395498	2	8	42.8598	0.174895	1
FG3G21480	1	YL-Chr3	4422761	4428310	6	8	37.8087	1.60624	1
FG1G54110	1	YL-Chr1	11664043	11664819	1	5	2.33455	0.291819	2
FG3G31770	1	YL-Chr3	6668396	6668731	1	3	1.24012	0.155014	1
FG1G15090	5	YL-Chr1	3259598	3262506	5	8	27.0551	2.89966	1
FG4G27520	2	YL-Chr4	6014376	6016258	3	8	177.377	15.2222	1
FG2G18800	1	YL-Chr2	3924177	3926043	3	8	53.7087	0.1296	2
FG1G50270	1	YL-Chr1	10801189	10806555	28	8	22.9137	1.96749	1
FG1G50660	1	YL-Chr1	10866634	10869624	10	8	15.8311	0.362792	1
FG2G16720	1	YL-Chr2	3515965	3518242	6	8	25.9452	1.56762	1
FG4G34030	1	YL-Chr4	7393812	7395449	1	8	47.5464	0.996815	2
FG1G00060	1	YL-Chr1	25744	25986	1	7	1.17832	0.14729	1
FG4G20610	1	YL-Chr4	4458585	4458981	1	3	0.513118	0.0641397	1
FG2G27130	1	YL-Chr2	5585855	5586898	1	8	2.14907	0.165962	1
FG1G52790	1	YL-Chr1	11371720	11374110	1	8	3.13262	0.309541	1
FG2G39880	1	YL-Chr2	8205423	8206444	6	8	1410.21	0.813974	1
FG4G37250	178	YL-Chr4	9368693	9386624	3	8	0.0219643	0.000656708	3
FG3G35760	1	YL-Chr3	7541077	7548385	20	8	38.6896	1.8853	1
FG2G07150	4	YL-Chr2	1492329	1492601	1	8	7.73795	0.967244	1
FG1G07420	1	YL-Chr1	1564546	1565236	1	8	5.33327	0.666658	2
FG1G53100	1	YL-Chr1	11440273	11441180	1	8	3.27672	0.130037	2
FG4G37020	1	YL-Chr4	7976724	7982048	25	8	42.9694	1.65519	1
FG3G02150	1	YL-Chr3	469582	471449	1	8	122.284	1.43519	2
FG4G35270	1	YL-Chr4	7651790	7652062	1	5	1.0522	0.131524	3
FG3G32650	1	YL-Chr3	6853692	6856671	8	8	60.7528	0.186792	4
FG1G14400	53	YL-Chr1	3083785	3084115	1	5	10.5653	1.32066	1
FG1G01720	1	YL-Chr1	406594	407178	1	8	27.0451	3.38063	1
FG3G16660	1	YL-Chr3	3461805	3463411	1	8	11.0117	1.30634	1
FG2G01350	1	YL-Chr2	303243	305045	2	8	6.60557	0.465233	1
FG1G49180	1	YL-Chr1	10562143	10564582	1	6	1.32236	0.165295	2
FG3G34310	1	YL-Chr3	7235479	7235899	1	5	81.4079	8.34339	1
FG1G53450	1	YL-Chr1	11532159	11532557	1	7	24.1961	3.02451	2
FG3G31300	1	YL-Chr3	6558771	6560665	2	8	56.6128	0.497435	7
FG4G35070	1	YL-Chr4	7605595	7606408	1	4	1.4525	0.181563	1
FG4G16470	1	YL-Chr4	3590774	3594503	4	8	30.2327	2.42249	1
FG3G13740	1	YL-Chr3	2887202	2888690	1	8	10.9643	1.17239	1
FG2G29860	1	YL-Chr2	6134607	6135893	1	8	458.26	11.9665	1
FG2G05450	1	YL-Chr2	1154637	1158721	5	8	16.3208	0.715463	1
FG2G39490	1	YL-Chr2	8128878	8131457	3	8	18.6232	0.258654	1
FG4G27100	1	YL-Chr4	5918645	5923896	10	8	21.5684	2.5949	1
FG2G37930	1	YL-Chr2	7798019	7799250	1	8	19.1765	1.79353	1
FG1G26530	3	YL-Chr1	5770199	5770993	1	8	2.19176	0.27397	1
