## Supplemental Table S3 for "Identification and structural characterization of pseudogenes in *Fusarium graminearum*"

### Sheet: Table S3
Pseudogene Name	Pater name	Chromosome pseudo	Chromosome Pater	Classification based on chromosome position	Classification based on inferred intron-exon structure
FG3G15250T0ps:3174859-3175261	FG3G15250	YL-Chr3	YL-Chr3	PROXIMAL	SINGLE EXON
FG2G16820T0ps:5566654-5566495	FG2G16820	YL-Chr1	YL-Chr2	PSEUDO_TRANSPOSED	FRAGMENTED
FG4G13790T0ps:11171870-11172260	FG4G13790	YL-Chr1	YL-Chr4	PSEUDO_TRANSPOSED	PROCESSED
FG1G00060T0ps:8776461-8776365	FG1G00060	YL-Chr2	YL-Chr1	DISPERSED	SINGLE EXON
FG1G02020T0ps:8777405-8777123	FG1G02020	YL-Chr2	YL-Chr1	DISPERSED	NOT PROCESSED
FG3G24430T0ps:2849032-2848897	FG3G24430	YL-Chr1	YL-Chr3	PSEUDO_TRANSPOSED	SINGLE EXON
FG3G01980T2ps:11445689-11447234	FG3G01980	YL-Chr1	YL-Chr3	PSEUDO_TRANSPOSED	SINGLE EXON
FG1G44940T0ps:7063741-7063456	FG1G44940	YL-Chr3	YL-Chr1	DISPERSED	AMBIGUOUS
FG1G51210T1ps:7417764-7417932	FG1G51210	YL-Chr4	YL-Chr1	DISPERSED	SINGLE EXON
FG1G20200T7ps:5114452-5114362	FG1G20200	YL-Chr4	YL-Chr1	PSEUDO_TRANSPOSED	FRAGMENTED
FG2G18800T1ps:6650095-6650005	FG2G18800	YL-Chr3	YL-Chr2	PSEUDO_TRANSPOSED	FRAGMENTED
FG3G04560T3ps:896186-896267	FG3G04560	YL-Chr3	YL-Chr3	PROXIMAL	SINGLE EXON
FG2G16720T0ps:4037235-4037640	FG2G16720	YL-Chr2	YL-Chr2	PSEUDO_TRANSPOSED	FRAGMENTED
FG1G01810T0ps:3167441-3167321	FG1G01810	YL-Chr3	YL-Chr1	PSEUDO_TRANSPOSED	FRAGMENTED
FG3G01370T0ps:289089-288996	FG3G01370	YL-Chr3	YL-Chr3	PROXIMAL	FRAGMENTED
FG1G19580T0ps:140127-139885	FG1G19580	YL-Chr2	YL-Chr1	PSEUDO_TRANSPOSED	FRAGMENTED
FG1G01000T0ps:269814-269721	FG1G01000	YL-Chr1	YL-Chr1	PROXIMAL	FRAGMENTED
FG1G50160T0ps:10678781-10678985	FG1G50160	YL-Chr1	YL-Chr1	PSEUDO_TRANSPOSED	FRAGMENTED
FG4G35270T0ps:7441196-7441328	FG4G35270	YL-Chr3	YL-Chr4	DISPERSED	SINGLE EXON
FG2G18880T0ps:7299323-7299422	FG2G18880	YL-Chr4	YL-Chr2	PSEUDO_TRANSPOSED	FRAGMENTED
FG4G34520T0ps:7465064-7465169	FG4G34520	YL-Chr4	YL-Chr4	PROXIMAL	SINGLE EXON
FG1G33450T2ps:58410-58545	FG1G33450	YL-Chr1	YL-Chr1	PSEUDO_TRANSPOSED	FRAGMENTED
FG2G10770T3ps:3206914-3206808	FG2G10770	YL-Chr3	YL-Chr2	PSEUDO_TRANSPOSED	FRAGMENTED
FG4G17480T0ps:672044-672164	FG4G17480	YL-Chr4	YL-Chr4	DISPERSED	SINGLE EXON
FG2G03780T0ps:222741-222672	FG2G03780	YL-Chr2	YL-Chr2	PSEUDO_TRANSPOSED	FRAGMENTED
FG3G09810T2ps:11556407-11556158	FG3G09810	YL-Chr1	YL-Chr3	PSEUDO_TRANSPOSED	SINGLE EXON
FG1G26330T0ps:8886829-8886652	FG1G26330	YL-Chr2	YL-Chr1	PSEUDO_TRANSPOSED	SINGLE EXON
FG3G00020T0ps:122010-121565	FG3G00020	YL-Chr1	YL-Chr3	DISPERSED	SINGLE EXON
FG4G37120T1ps:662994-660166	FG4G37120	YL-Chr1	YL-Chr4	DISPERSED	NOT PROCESSED
FG4G35070T0ps:6671774-6671675	FG4G35070	YL-Chr3	YL-Chr4	PSEUDO_TRANSPOSED	FRAGMENTED
FG2G41310T0ps:2789875-2789524	FG2G41310	YL-Chr2	YL-Chr2	DISPERSED	SINGLE EXON
FG2G17890T0ps:579397-579205	FG2G17890	YL-Chr4	YL-Chr2	PSEUDO_TRANSPOSED	FRAGMENTED
FG4G20610T0ps:4454663-4454519	FG4G20610	YL-Chr4	YL-Chr4	PROXIMAL	FRAGMENTED
FG1G01570T0ps:5576619-5576736	FG1G01570	YL-Chr2	YL-Chr1	PSEUDO_TRANSPOSED	SINGLE EXON
FG2G23660T0ps:7906450-7906195	FG2G23660	YL-Chr1	YL-Chr2	PSEUDO_TRANSPOSED	SINGLE EXON
FG1G09950T8ps:217573-217744	FG1G09950	YL-Chr1	YL-Chr1	PSEUDO_TRANSPOSED	FRAGMENTED
FG1G50350T0ps:10825705-10825918	FG1G50350	YL-Chr1	YL-Chr1	PROXIMAL	PROCESSED
FG1G52260T0ps:35500-35768	FG1G52260	YL-Chr3	YL-Chr1	PSEUDO_TRANSPOSED	NOT PROCESSED
FG1G14990T0ps:1156517-1156391	FG1G14990	YL-Chr2	YL-Chr1	PSEUDO_TRANSPOSED	SINGLE EXON
FG4G26530T1ps:5788377-5788323	FG4G26530	YL-Chr4	YL-Chr4	PROXIMAL	SINGLE EXON
FG2G21910T0ps:7288868-7289051	FG2G21910	YL-Chr4	YL-Chr2	DISPERSED	FRAGMENTED
FG1G50660T0ps:11679971-11679444	FG1G50660	YL-Chr1	YL-Chr1	PSEUDO_TRANSPOSED	NOT PROCESSED
FG3G16710T0ps:7277238-7277145	FG3G16710	YL-Chr1	YL-Chr3	PSEUDO_TRANSPOSED	FRAGMENTED
FG3G00320T0ps:11731722-11731266	FG3G00320	YL-Chr1	YL-Chr3	PSEUDO_TRANSPOSED	PROCESSED
FG1G33720T0ps:3402799-3402709	FG1G33720	YL-Chr4	YL-Chr1	DISPERSED	SINGLE EXON
FG3G10570T0ps:1388952-1389064	FG3G10570	YL-Chr3	YL-Chr3	PSEUDO_TRANSPOSED	FRAGMENTED
FG1G50360T0ps:10325-10178	FG1G50360	YL-Chr2	YL-Chr1	DISPERSED	FRAGMENTED
FG3G03360T0ps:4475960-4476065	FG3G03360	YL-Chr2	YL-Chr3	PSEUDO_TRANSPOSED	SINGLE EXON
FG2G16060T7ps:6779993-6779855	FG2G16060	YL-Chr3	YL-Chr2	PSEUDO_TRANSPOSED	FRAGMENTED
FG2G13710T0ps:1102173-1101602	FG2G13710	YL-Chr2	YL-Chr2	PSEUDO_TRANSPOSED	FRAGMENTED
FG4G36900T1ps:6550588-6550684	FG4G36900	YL-Chr3	YL-Chr4	PSEUDO_TRANSPOSED	FRAGMENTED
FG1G38220T0ps:532319-532223	FG1G38220	YL-Chr2	YL-Chr1	PSEUDO_TRANSPOSED	FRAGMENTED
FG3G32950T2ps:3587083-3587233	FG3G32950	YL-Chr1	YL-Chr3	PSEUDO_TRANSPOSED	FRAGMENTED
FG3G31950T0ps:649800-650025	FG3G31950	YL-Chr2	YL-Chr3	PSEUDO_TRANSPOSED	NOT PROCESSED
FG3G00370T0ps:173704-173587	FG3G00370	YL-Chr3	YL-Chr3	PROXIMAL	FRAGMENTED
FG1G01070T0ps:554363-554471	FG1G01070	YL-Chr2	YL-Chr1	DISPERSED	SINGLE EXON
FG2G37930T0ps:7122376-7122451	FG2G37930	YL-Chr1	YL-Chr2	DISPERSED	SINGLE EXON
FG2G40000T2ps:299015-299324	FG2G40000	YL-Chr3	YL-Chr2	DISPERSED	FRAGMENTED
FG2G24080T18ps:145-1	FG2G24080	YL-Chr4	YL-Chr2	PSEUDO_TRANSPOSED	SINGLE EXON
FG1G51170T0ps:7253771-7253959	FG1G51170	YL-Chr3	YL-Chr1	PSEUDO_TRANSPOSED	SINGLE EXON
FG1G28160T3ps:2307701-2307758	FG1G28160	YL-Chr3	YL-Chr1	PSEUDO_TRANSPOSED	SINGLE EXON
FG2G30840T0ps:6454432-6454255	FG2G30840	YL-Chr3	YL-Chr2	PSEUDO_TRANSPOSED	FRAGMENTED
FG4G33440T0ps:7299425-7299524	FG4G33440	YL-Chr4	YL-Chr4	PROXIMAL	FRAGMENTED
FG3G10120T2ps:3827626-3827422	FG3G10120	YL-Chr3	YL-Chr3	PSEUDO_TRANSPOSED	PROCESSED
FG1G27360T0ps:3928420-3927768	FG1G27360	YL-Chr4	YL-Chr1	PSEUDO_TRANSPOSED	NOT PROCESSED
FG4G17790T3ps:2429700-2430156	FG4G17790	YL-Chr3	YL-Chr4	PSEUDO_TRANSPOSED	SINGLE EXON
FG2G42090T0ps:8746198-8746399	FG2G42090	YL-Chr2	YL-Chr2	PROXIMAL	FRAGMENTED
FG3G18800T0ps:680594-680471	FG3G18800	YL-Chr1	YL-Chr3	PSEUDO_TRANSPOSED	SINGLE EXON
FG2G43050T0ps:11536933-11537218	FG2G43050	YL-Chr1	YL-Chr2	DISPERSED	FRAGMENTED
FG1G01010T0ps:270325-270599	FG1G01010	YL-Chr1	YL-Chr1	PROXIMAL	FRAGMENTED
FG1G30640T2ps:6676802-6676910	FG1G30640	YL-Chr1	YL-Chr1	PROXIMAL	FRAGMENTED
FG1G23980T0ps:3254531-3254776	FG1G23980	YL-Chr4	YL-Chr1	PSEUDO_TRANSPOSED	FRAGMENTED
FG1G00010T0ps:38020-37906	FG1G00010	YL-Chr2	YL-Chr1	DISPERSED	FRAGMENTED
FG4G16470T2ps:6876634-6876867	FG4G16470	YL-Chr2	YL-Chr4	PSEUDO_TRANSPOSED	FRAGMENTED
FG1G35820T0ps:7746522-7746633	FG1G35820	YL-Chr1	YL-Chr1	TANDEM	SINGLE EXON
FG1G08090T0ps:7696857-7696983	FG1G08090	YL-Chr2	YL-Chr1	PSEUDO_TRANSPOSED	FRAGMENTED
FG3G31770T0ps:7593267-7593378	FG3G31770	YL-Chr4	YL-Chr3	DISPERSED	SINGLE EXON
FG1G35840T0ps:5809923-5810647	FG1G35840	YL-Chr1	YL-Chr1	PSEUDO_TRANSPOSED	FRAGMENTED
FG1G52790T0ps:4049966-4049399	FG1G52790	YL-Chr4	YL-Chr1	PSEUDO_TRANSPOSED	SINGLE EXON
FG3G13740T0ps:715592-714896	FG3G13740	YL-Chr2	YL-Chr3	PSEUDO_TRANSPOSED	SINGLE EXON
FG1G53520T0ps:11633508-11633878	FG1G53520	YL-Chr1	YL-Chr1	PROXIMAL	AMBIGUOUS
FG2G42530T0ps:8730951-8730843	FG2G42530	YL-Chr2	YL-Chr2	PROXIMAL	FRAGMENTED
FG3G31780T0ps:11661856-11661604	FG3G31780	YL-Chr1	YL-Chr3	DISPERSED	SINGLE EXON
FG3G34850T0ps:3955856-3956091	FG3G34850	YL-Chr4	YL-Chr3	PSEUDO_TRANSPOSED	PROCESSED
FG4G00480T0ps:7627968-7627848	FG4G00480	YL-Chr1	YL-Chr4	PSEUDO_TRANSPOSED	FRAGMENTED
FG1G08540T4ps:4119503-4119299	FG1G08540	YL-Chr4	YL-Chr1	PSEUDO_TRANSPOSED	FRAGMENTED
FG1G51350T0ps:5658284-5658083	FG1G51350	YL-Chr1	YL-Chr1	DISPERSED	FRAGMENTED
FG4G17430T0ps:3803452-3803383	FG4G17430	YL-Chr4	YL-Chr4	PROXIMAL	FRAGMENTED
FG1G12040T2ps:50724-51000	FG1G12040	YL-Chr1	YL-Chr1	DISPERSED	SINGLE EXON
FG2G27130T0ps:8932851-8932725	FG2G27130	YL-Chr2	YL-Chr2	PSEUDO_TRANSPOSED	FRAGMENTED
FG1G46240T2ps:33248-32660	FG1G46240	YL-Chr1	YL-Chr1	PSEUDO_TRANSPOSED	PROCESSED
FG3G11840T0ps:7514483-7514381	FG3G11840	YL-Chr2	YL-Chr3	PSEUDO_TRANSPOSED	FRAGMENTED
FG3G33450T1ps:11667463-11667129	FG3G33450	YL-Chr1	YL-Chr3	DISPERSED	NOT PROCESSED
FG1G36110T1ps:7051099-7051222	FG1G36110	YL-Chr3	YL-Chr1	PSEUDO_TRANSPOSED	FRAGMENTED
FG4G37020T19ps:424328-424451	FG4G37020	YL-Chr2	YL-Chr4	DISPERSED	FRAGMENTED
FG1G53100T0ps:11717106-11716998	FG1G53100	YL-Chr1	YL-Chr1	PSEUDO_TRANSPOSED	FRAGMENTED
FG1G29760T3ps:4304108-4304760	FG1G29760	YL-Chr3	YL-Chr1	PSEUDO_TRANSPOSED	AMBIGUOUS
FG3G00380T0ps:8963376-8963490	FG3G00380	YL-Chr2	YL-Chr3	PSEUDO_TRANSPOSED	FRAGMENTED
FG4G21480T0ps:7658565-7659066	FG4G21480	YL-Chr1	YL-Chr4	DISPERSED	PROCESSED
FG1G11740T0ps:7249759-7249828	FG1G11740	YL-Chr4	YL-Chr1	PSEUDO_TRANSPOSED	FRAGMENTED
FG3G19650T1ps:182316-182187	FG3G19650	YL-Chr1	YL-Chr3	PSEUDO_TRANSPOSED	FRAGMENTED
FG2G18240T0ps:63860-63731	FG2G18240	YL-Chr1	YL-Chr2	PSEUDO_TRANSPOSED	AMBIGUOUS
FG1G26520T0ps:3506909-3507609	FG1G26520	YL-Chr3	YL-Chr1	PSEUDO_TRANSPOSED	AMBIGUOUS
FG4G02080T0ps:405166-405247	FG4G02080	YL-Chr4	YL-Chr4	PROXIMAL	SINGLE EXON
FG2G14560T1ps:3013628-3013538	FG2G14560	YL-Chr2	YL-Chr2	PROXIMAL	SINGLE EXON
FG4G31910T14ps:3827891-3827780	FG4G31910	YL-Chr3	YL-Chr4	PSEUDO_TRANSPOSED	PROCESSED
FG3G35190T0ps:10795988-10796081	FG3G35190	YL-Chr1	YL-Chr3	PSEUDO_TRANSPOSED	SINGLE EXON
FG1G53830T0ps:822359-822773	FG1G53830	YL-Chr3	YL-Chr1	DISPERSED	SINGLE EXON
FG1G40340T2ps:1155581-1155368	FG1G40340	YL-Chr2	YL-Chr1	PSEUDO_TRANSPOSED	SINGLE EXON
FG2G03860T0ps:843850-843976	FG2G03860	YL-Chr2	YL-Chr2	PROXIMAL	FRAGMENTED
FG2G30450T0ps:6787847-6788012	FG2G30450	YL-Chr1	YL-Chr2	PSEUDO_TRANSPOSED	NOT PROCESSED
FG2G03580T0ps:145620-145215	FG2G03580	YL-Chr3	YL-Chr2	PSEUDO_TRANSPOSED	FRAGMENTED
FG1G42660T0ps:7942726-7942480	FG1G42660	YL-Chr1	YL-Chr1	PSEUDO_TRANSPOSED	NOT PROCESSED
FG2G00280T0ps:38962-38749	FG2G00280	YL-Chr3	YL-Chr2	PSEUDO_TRANSPOSED	FRAGMENTED
FG1G51180T0ps:10907438-10907561	FG1G51180	YL-Chr1	YL-Chr1	PROXIMAL	SINGLE EXON
FG2G05450T3ps:10356280-10356373	FG2G05450	YL-Chr1	YL-Chr2	DISPERSED	SINGLE EXON
FG2G03950T2ps:843867-843747	FG2G03950	YL-Chr2	YL-Chr2	PROXIMAL	SINGLE EXON
FG1G50930T0ps:70521-70650	FG1G50930	YL-Chr1	YL-Chr1	PSEUDO_TRANSPOSED	SINGLE EXON
FG2G03920T0ps:8426354-8426195	FG2G03920	YL-Chr1	YL-Chr2	DISPERSED	SINGLE EXON
FG3G30540T0ps:10809223-10809346	FG3G30540	YL-Chr1	YL-Chr3	DISPERSED	FRAGMENTED
FG4G27100T1ps:217143-217323	FG4G27100	YL-Chr1	YL-Chr4	PSEUDO_TRANSPOSED	PROCESSED
FG2G23790T0ps:4793577-4793475	FG2G23790	YL-Chr2	YL-Chr2	PSEUDO_TRANSPOSED	SINGLE EXON
FG2G39970T0ps:8235509-8235626	FG2G39970	YL-Chr2	YL-Chr2	PROXIMAL	FRAGMENTED
FG1G01720T0ps:56560-56308	FG1G01720	YL-Chr2	YL-Chr1	DISPERSED	SINGLE EXON
FG4G27070T8ps:1091200-1091122	FG4G27070	YL-Chr2	YL-Chr4	PSEUDO_TRANSPOSED	PROCESSED
FG4G19840T0ps:4387011-4387143	FG4G19840	YL-Chr4	YL-Chr4	DISPERSED	FRAGMENTED
FG2G25200T0ps:11392190-11391870	FG2G25200	YL-Chr1	YL-Chr2	PSEUDO_TRANSPOSED	NOT PROCESSED
FG1G49180T0ps:7239536-7239695	FG1G49180	YL-Chr3	YL-Chr1	PSEUDO_TRANSPOSED	FRAGMENTED
FG3G34310T0ps:2668920-2669004	FG3G34310	YL-Chr2	YL-Chr3	PSEUDO_TRANSPOSED	SINGLE EXON
FG2G40010T0ps:8230173-8230281	FG2G40010	YL-Chr2	YL-Chr2	TANDEM	AMBIGUOUS
FG3G33790T0ps:3285835-3285390	FG3G33790	YL-Chr3	YL-Chr3	PSEUDO_TRANSPOSED	NOT PROCESSED
FG2G37150T4ps:7670985-7671109	FG2G37150	YL-Chr2	YL-Chr2	PROXIMAL	SINGLE EXON
FG1G33560T1ps:3176133-3176283	FG1G33560	YL-Chr3	YL-Chr1	DISPERSED	SINGLE EXON
FG2G40310T0ps:8300115-8300223	FG2G40310	YL-Chr2	YL-Chr2	TANDEM	FRAGMENTED
FG3G02360T0ps:8745330-8745063	FG3G02360	YL-Chr2	YL-Chr3	DISPERSED	FRAGMENTED
FG4G34490T0ps:6783072-6782592	FG4G34490	YL-Chr2	YL-Chr4	PSEUDO_TRANSPOSED	NOT PROCESSED
FG1G34960T5ps:7738523-7738589	FG1G34960	YL-Chr1	YL-Chr1	PSEUDO_TRANSPOSED	FRAGMENTED
FG4G34030T0ps:10569128-10568897	FG4G34030	YL-Chr1	YL-Chr4	PSEUDO_TRANSPOSED	NOT PROCESSED
FG1G50640T1ps:11704396-11703501	FG1G50640	YL-Chr1	YL-Chr1	PSEUDO_TRANSPOSED	NOT PROCESSED
FG3G02150T0ps:8738052-8738508	FG3G02150	YL-Chr2	YL-Chr3	DISPERSED	SINGLE EXON
FG3G16460T1ps:304195-304385	FG3G16460	YL-Chr3	YL-Chr3	PSEUDO_TRANSPOSED	SINGLE EXON
FG1G25640T0ps:3394604-3394790	FG1G25640	YL-Chr3	YL-Chr1	PSEUDO_TRANSPOSED	SINGLE EXON
FG1G07420T0ps:6168782-6168632	FG1G07420	YL-Chr3	YL-Chr1	DISPERSED	SINGLE EXON
FG3G13390T4ps:5693670-5693815	FG3G13390	YL-Chr4	YL-Chr3	PSEUDO_TRANSPOSED	FRAGMENTED
FG4G34570T0ps:7514276-7514186	FG4G34570	YL-Chr4	YL-Chr4	PROXIMAL	FRAGMENTED
FG1G01830T0ps:395497-395332	FG1G01830	YL-Chr4	YL-Chr1	PSEUDO_TRANSPOSED	SINGLE EXON
FG3G16660T0ps:4316645-4316531	FG3G16660	YL-Chr4	YL-Chr3	DISPERSED	FRAGMENTED
FG2G01350T0ps:32234-31607	FG2G01350	YL-Chr1	YL-Chr2	PSEUDO_TRANSPOSED	SINGLE EXON
FG2G39490T0ps:4875539-4875434	FG2G39490	YL-Chr4	YL-Chr2	DISPERSED	SINGLE EXON
FG1G54350T0ps:83899-84097	FG1G54350	YL-Chr3	YL-Chr1	DISPERSED	FRAGMENTED
FG3G04220T2ps:5819723-5819609	FG3G04220	YL-Chr2	YL-Chr3	PSEUDO_TRANSPOSED	FRAGMENTED
FG4G29270T0ps:7281743-7281548	FG4G29270	YL-Chr2	YL-Chr4	DISPERSED	FRAGMENTED
FG3G21480T2ps:217404-217518	FG3G21480	YL-Chr1	YL-Chr3	PSEUDO_TRANSPOSED	SINGLE EXON
FG3G20670T8ps:8010736-8010646	FG3G20670	YL-Chr2	YL-Chr3	PSEUDO_TRANSPOSED	SINGLE EXON
FG1G53090T0ps:11437565-11437417	FG1G53090	YL-Chr1	YL-Chr1	TANDEM	FRAGMENTED
FG4G20520T0ps:421263-420972	FG4G20520	YL-Chr3	YL-Chr4	PSEUDO_TRANSPOSED	NOT PROCESSED
FG3G34460T0ps:7261246-7261093	FG3G34460	YL-Chr3	YL-Chr3	PROXIMAL	PROCESSED
FG2G05180T1ps:7715617-7715698	FG2G05180	YL-Chr1	YL-Chr2	DISPERSED	FRAGMENTED
FG3G20110T0ps:305455-305673	FG3G20110	YL-Chr2	YL-Chr3	DISPERSED	NOT PROCESSED
FG2G33740T1ps:6623037-6623217	FG2G33740	YL-Chr1	YL-Chr2	PSEUDO_TRANSPOSED	FRAGMENTED
FG1G54110T0ps:8478643-8478802	FG1G54110	YL-Chr2	YL-Chr1	DISPERSED	SINGLE EXON
FG1G52910T5ps:11408160-11408043	FG1G52910	YL-Chr1	YL-Chr1	PROXIMAL	SINGLE EXON
