## Supplemental Table S4 for "Identification and structural characterization of pseudogenes in *Fusarium graminearum*"

### Sheet: Table S4
Pseudogene ID	Chromosome	Start	End	Strand	Matching orthologs
NechaT56288ps:4483-4309	Chr1	4483	4309	-	NechaT56288
NechaT18163ps:4696-4540	Chr1	4696	4540	-	NechaT18163
NechaT39655ps:14566-14392	Chr1	14566	14392	-	NechaT39655
NechaT56552ps:16055-15899	Chr1	16055	15899	-	NechaT56552
NechaT18163ps:16285-16129	Chr1	16285	16129	-	NechaT18163
NechaT39655ps:17756-17582	Chr1	17756	17582	-	NechaT39655
NechaT18163ps:17969-17813	Chr1	17969	17813	-	NechaT18163
FOXG_17762T0ps:26719-26562	Chr1	26719	26562	-	FOXG_17762T0
FOXG_16748T0ps:35917-35785	Chr1	35917	35785	-	FOXG_16748T0
FOXG_07068T0ps:36271-36181	Chr1	36271	36181	-	FOXG_07068T0
FOXG_06804T0ps:45037-46407	Chr1	45037	46407	+	FOXG_06804T0
NechaT39655ps:49383-49209	Chr1	49383	49209	-	NechaT39655
NechaT18163ps:49596-49440	Chr1	49596	49440	-	NechaT18163
FCUL_12362.1-mRNA-1ps:55730-55844	Chr1	55730	55844	+	FCUL_12362.1-mRNA-1
FCUL_00052.1-mRNA-1ps:172305-172206	Chr1	172305	172206	-	FCUL_00052.1-mRNA-1
FOXG_10246T0ps:219842-219518	Chr1	219842	219518	-	FOXG_10246T0
FFUJ_12719ps:263608-263982	Chr1	263608	263982	+	FFUJ_12719
NechaT81067ps:356077-355957	Chr1	356077	355957	-	NechaT81067
FVEG_10819T0ps:396540-396921	Chr1	396540	396921	+	FVEG_10819T0
NechaT18163ps:484317-484473	Chr1	484317	484473	+	NechaT18163
NechaT39655ps:484533-484704	Chr1	484533	484704	+	NechaT39655
FCUL_00173.1-mRNA-1ps:527547-527385	Chr1	527547	527385	-	FCUL_00173.1-mRNA-1
FCUL_00247.1-mRNA-1ps:724160-724325	Chr1	724160	724325	+	FCUL_00247.1-mRNA-1
FCUL_00251.1-mRNA-1ps:729621-729735	Chr1	729621	729735	+	FCUL_00251.1-mRNA-1
FOXG_01173T0ps:900466-900298	Chr1	900466	900298	-	FOXG_01173T0
FOXG_00730T0ps:1053978-1053894	Chr1	1053978	1053894	-	FOXG_00730T0
FCUL_00365.1-mRNA-1ps:1085517-1085631	Chr1	1085517	1085631	+	FCUL_00365.1-mRNA-1
FCUL_00369.1-mRNA-1ps:1097819-1097894	Chr1	1097819	1097894	+	FCUL_00369.1-mRNA-1
FCUL_00382.1-mRNA-1ps:1139652-1139852	Chr1	1139652	1139852	+	FCUL_00382.1-mRNA-1
FOXG_00704T0ps:1152210-1151729	Chr1	1152210	1151729	-	FOXG_00704T0
FCUL_00420.1-mRNA-1ps:1242595-1242950	Chr1	1242595	1242950	+	FCUL_00420.1-mRNA-1
FCUL_00420.1-mRNA-1ps:1243698-1243779	Chr1	1243698	1243779	+	FCUL_00420.1-mRNA-1
FCUL_00428.1-mRNA-1ps:1263858-1263774	Chr1	1263858	1263774	-	FCUL_00428.1-mRNA-1
FFUJ_00910ps:1271726-1271585	Chr1	1271726	1271585	-	FFUJ_00910
FCUL_00445.1-mRNA-1ps:1312802-1313185	Chr1	1312802	1313185	+	FCUL_00445.1-mRNA-1
FCUL_00464.1-mRNA-1ps:1371321-1371150	Chr1	1371321	1371150	-	FCUL_00464.1-mRNA-1
FCUL_00521.1-mRNA-1ps:1533432-1533909	Chr1	1533432	1533909	+	FCUL_00521.1-mRNA-1
FCUL_00545.1-mRNA-1ps:1604507-1604606	Chr1	1604507	1604606	+	FCUL_00545.1-mRNA-1
FCUL_00560.1-mRNA-1ps:1649200-1649440	Chr1	1649200	1649440	+	FCUL_00560.1-mRNA-1
FOXG_00528T0ps:1665305-1665427	Chr1	1665305	1665427	+	FOXG_00528T0
FCUL_00590.1-mRNA-1ps:1745916-1745811	Chr1	1745916	1745811	-	FCUL_00590.1-mRNA-1
FCUL_00626.1-mRNA-1ps:1866330-1866171	Chr1	1866330	1866171	-	FCUL_00626.1-mRNA-1
FOXG_00466T0ps:1868836-1869346	Chr1	1868836	1869346	+	FOXG_00466T0
FCUL_00659.1-mRNA-1ps:1953296-1953566	Chr1	1953296	1953566	+	FCUL_00659.1-mRNA-1
FCUL_00661.1-mRNA-1ps:1956764-1956943	Chr1	1956764	1956943	+	FCUL_00661.1-mRNA-1
FCUL_00665.1-mRNA-1ps:1972573-1972453	Chr1	1972573	1972453	-	FCUL_00665.1-mRNA-1
FCUL_00707.1-mRNA-1ps:2135121-2134950	Chr1	2135121	2134950	-	FCUL_00707.1-mRNA-1
NechaT75306ps:2154811-2155128	Chr1	2154811	2155128	+	NechaT75306
FFUJ_00576ps:2162036-2161832	Chr1	2162036	2161832	-	FFUJ_00576
FOXG_01016T0ps:2243203-2243478	Chr1	2243203	2243478	+	FOXG_01016T0
FCUL_00752.1-mRNA-1ps:2296667-2296866	Chr1	2296667	2296866	+	FCUL_00752.1-mRNA-1
FFUJ_00520ps:2349549-2349411	Chr1	2349549	2349411	-	FFUJ_00520
FCUL_00777.1-mRNA-1ps:2374778-2374916	Chr1	2374778	2374916	+	FCUL_00777.1-mRNA-1
FCUL_00783.1-mRNA-1ps:2397925-2397763	Chr1	2397925	2397763	-	FCUL_00783.1-mRNA-1
FFUJ_00462ps:2522031-2521728	Chr1	2522031	2521728	-	FFUJ_00462
FCUL_00847.1-mRNA-1ps:2564069-2564231	Chr1	2564069	2564231	+	FCUL_00847.1-mRNA-1
FCUL_00882.1-mRNA-1ps:2682852-2682405	Chr1	2682852	2682405	-	FCUL_00882.1-mRNA-1
FCUL_00906.1-mRNA-1ps:2753295-2753397	Chr1	2753295	2753397	+	FCUL_00906.1-mRNA-1
FCUL_00907.1-mRNA-1ps:2753485-2753133	Chr1	2753485	2753133	-	FCUL_00907.1-mRNA-1
FCUL_00915.1-mRNA-1ps:2779728-2780286	Chr1	2779728	2780286	+	FCUL_00915.1-mRNA-1
FCUL_00918.1-mRNA-1ps:2787856-2787784	Chr1	2787856	2787784	-	FCUL_00918.1-mRNA-1
FCUL_00923.1-mRNA-1ps:2802755-2803052	Chr1	2802755	2803052	+	FCUL_00923.1-mRNA-1
FCUL_00959.1-mRNA-1ps:2900448-2900676	Chr1	2900448	2900676	+	FCUL_00959.1-mRNA-1
FCUL_00962.1-mRNA-1ps:2917849-2917603	Chr1	2917849	2917603	-	FCUL_00962.1-mRNA-1
FCUL_00998.1-mRNA-1ps:3016017-3016200	Chr1	3016017	3016200	+	FCUL_00998.1-mRNA-1
FFUJ_00744ps:3024941-3024776	Chr1	3024941	3024776	-	FFUJ_00744
FCUL_01004.1-mRNA-1ps:3033551-3032547	Chr1	3033551	3032547	-	FCUL_01004.1-mRNA-1
FFUJ_00644ps:3152946-3153098	Chr1	3152946	3153098	+	FFUJ_00644
FOXG_00411T0ps:3252832-3252520	Chr1	3252832	3252520	-	FOXG_00411T0
FCUL_01162.1-mRNA-1ps:3517015-3517199	Chr1	3517015	3517199	+	FCUL_01162.1-mRNA-1
FCUL_01165.1-mRNA-1ps:3523763-3523580	Chr1	3523763	3523580	-	FCUL_01165.1-mRNA-1
FCUL_01201.1-mRNA-1ps:3646414-3646543	Chr1	3646414	3646543	+	FCUL_01201.1-mRNA-1
FOXG_00275T0ps:3681002-3680894	Chr1	3681002	3680894	-	FOXG_00275T0
FCUL_01234.1-mRNA-1ps:3731948-3732386	Chr1	3731948	3732386	+	FCUL_01234.1-mRNA-1
FOXG_00237T0ps:3774561-3774437	Chr1	3774561	3774437	-	FOXG_00237T0
FCUL_01255.1-mRNA-1ps:3811997-3811922	Chr1	3811997	3811922	-	FCUL_01255.1-mRNA-1
FOXG_00206T0ps:3895719-3895803	Chr1	3895719	3895803	+	FOXG_00206T0
FCUL_01344.1-mRNA-1ps:4115706-4115829	Chr1	4115706	4115829	+	FCUL_01344.1-mRNA-1
FCUL_01352.1-mRNA-1ps:4140631-4140700	Chr1	4140631	4140700	+	FCUL_01352.1-mRNA-1
FCUL_01366.1-mRNA-1ps:4177082-4177196	Chr1	4177082	4177196	+	FCUL_01366.1-mRNA-1
FCUL_01371.1-mRNA-1ps:4185346-4185633	Chr1	4185346	4185633	+	FCUL_01371.1-mRNA-1
FCUL_01379.1-mRNA-1ps:4217439-4217682	Chr1	4217439	4217682	+	FCUL_01379.1-mRNA-1
FVEG_01426T0ps:4279457-4279364	Chr1	4279457	4279364	-	FVEG_01426T0
FCUL_01401.1-mRNA-1ps:4287037-4287694	Chr1	4287037	4287694	+	FCUL_01401.1-mRNA-1
FCUL_01407.1-mRNA-1ps:4303479-4303617	Chr1	4303479	4303617	+	FCUL_01407.1-mRNA-1
FCUL_01420.1-mRNA-1ps:4352918-4353249	Chr1	4352918	4353249	+	FCUL_01420.1-mRNA-1
FCUL_01498.1-mRNA-1ps:4613354-4613171	Chr1	4613354	4613171	-	FCUL_01498.1-mRNA-1
FCUL_01506.1-mRNA-1ps:4631759-4631672	Chr1	4631759	4631672	-	FCUL_01506.1-mRNA-1
FCUL_01524.1-mRNA-1ps:4684118-4684307	Chr1	4684118	4684307	+	FCUL_01524.1-mRNA-1
FCUL_01533.1-mRNA-1ps:4741921-4741717	Chr1	4741921	4741717	-	FCUL_01533.1-mRNA-1
FCUL_01537.1-mRNA-1ps:4762635-4762214	Chr1	4762635	4762214	-	FCUL_01537.1-mRNA-1
FCUL_01540.1-mRNA-1ps:4767224-4767161	Chr1	4767224	4767161	-	FCUL_01540.1-mRNA-1
FCUL_01540.1-mRNA-1ps:4767822-4767697	Chr1	4767822	4767697	-	FCUL_01540.1-mRNA-1
FCUL_01559.1-mRNA-1ps:4833156-4833219	Chr1	4833156	4833219	+	FCUL_01559.1-mRNA-1
FCUL_01661.1-mRNA-1ps:5167920-5167308	Chr1	5167920	5167308	-	FCUL_01661.1-mRNA-1
FVEG_09734T0ps:5443044-5442897	Chr1	5443044	5442897	-	FVEG_09734T0
FCUL_01744.1-mRNA-1ps:5490278-5490008	Chr1	5490278	5490008	-	FCUL_01744.1-mRNA-1
FCUL_01854.1-mRNA-1ps:5819237-5819396	Chr1	5819237	5819396	+	FCUL_01854.1-mRNA-1
FVEG_07405T0ps:6097847-6098467	Chr1	6097847	6098467	+	FVEG_07405T0
FCUL_01946.1-mRNA-1ps:6122823-6122745	Chr1	6122823	6122745	-	FCUL_01946.1-mRNA-1
FCUL_01948.1-mRNA-1ps:6128640-6128434	Chr1	6128640	6128434	-	FCUL_01948.1-mRNA-1
FCUL_01959.1-mRNA-1ps:6164005-6164540	Chr1	6164005	6164540	+	FCUL_01959.1-mRNA-1
FVEG_07375T0ps:6200569-6200644	Chr1	6200569	6200644	+	FVEG_07375T0
FCUL_01969.1-mRNA-1ps:6201005-6201542	Chr1	6201005	6201542	+	FCUL_01969.1-mRNA-1
FCUL_02002.1-mRNA-1ps:6300742-6300583	Chr1	6300742	6300583	-	FCUL_02002.1-mRNA-1
FCUL_02054.1-mRNA-1ps:6489488-6489215	Chr1	6489488	6489215	-	FCUL_02054.1-mRNA-1
FCUL_02092.1-mRNA-1ps:6600058-6598825	Chr1	6600058	6598825	-	FCUL_02092.1-mRNA-1
FCUL_02116.1-mRNA-1ps:6682645-6682552	Chr1	6682645	6682552	-	FCUL_02116.1-mRNA-1
FCUL_02116.1-mRNA-1ps:6683022-6682902	Chr1	6683022	6682902	-	FCUL_02116.1-mRNA-1
FCUL_02119.1-mRNA-1ps:6691182-6691074	Chr1	6691182	6691074	-	FCUL_02119.1-mRNA-1
FCUL_02129.1-mRNA-1ps:6716293-6716616	Chr1	6716293	6716616	+	FCUL_02129.1-mRNA-1
FOXG_07451T0ps:7152171-7152533	Chr1	7152171	7152533	+	FOXG_07451T0
FCUL_09310.1-mRNA-1ps:7152535-7152697	Chr1	7152535	7152697	+	FCUL_09310.1-mRNA-1
FFUJ_12326ps:7204956-7205046	Chr1	7204956	7205046	+	FFUJ_12326
FVEG_03032T0ps:7210443-7210359	Chr1	7210443	7210359	-	FVEG_03032T0
FCUL_02312.1-mRNA-1ps:7269180-7269559	Chr1	7269180	7269559	+	FCUL_02312.1-mRNA-1
FCUL_02313.1-mRNA-1ps:7269665-7270103	Chr1	7269665	7270103	+	FCUL_02313.1-mRNA-1
NechaT82520ps:7513186-7513084	Chr1	7513186	7513084	-	NechaT82520
FVEG_09079T0ps:7950777-7950633	Chr1	7950777	7950633	-	FVEG_09079T0
FCUL_02561.1-mRNA-1ps:8003688-8002838	Chr1	8003688	8002838	-	FCUL_02561.1-mRNA-1
FCUL_02590.1-mRNA-1ps:8082697-8082454	Chr1	8082697	8082454	-	FCUL_02590.1-mRNA-1
FCUL_02628.1-mRNA-1ps:8202950-8202836	Chr1	8202950	8202836	-	FCUL_02628.1-mRNA-1
FCUL_02660.1-mRNA-1ps:8307169-8307235	Chr1	8307169	8307235	+	FCUL_02660.1-mRNA-1
FCUL_02715.1-mRNA-1ps:8462467-8462665	Chr1	8462467	8462665	+	FCUL_02715.1-mRNA-1
FCUL_02733.1-mRNA-1ps:8525706-8526225	Chr1	8525706	8526225	+	FCUL_02733.1-mRNA-1
FFUJ_07683ps:8734148-8733896	Chr1	8734148	8733896	-	FFUJ_07683
FCUL_02842.1-mRNA-1ps:8853768-8853900	Chr1	8853768	8853900	+	FCUL_02842.1-mRNA-1
NechaT39655ps:8971336-8971162	Chr1	8971336	8971162	-	NechaT39655
NechaT18163ps:8971549-8971393	Chr1	8971549	8971393	-	NechaT18163
NechaT18163ps:8998801-8998957	Chr1	8998801	8998957	+	NechaT18163
NechaT39655ps:8999014-8999188	Chr1	8999014	8999188	+	NechaT39655
NechaT18163ps:9007512-9007668	Chr1	9007512	9007668	+	NechaT18163
NechaT39655ps:9007725-9007899	Chr1	9007725	9007899	+	NechaT39655
FCUL_02883.1-mRNA-1ps:9037694-9037898	Chr1	9037694	9037898	+	FCUL_02883.1-mRNA-1
NechaT82683ps:9152758-9152162	Chr1	9152758	9152162	-	FFUJ_07560|FOXG_05524T0
FCUL_02953.1-mRNA-1ps:9244445-9244618	Chr1	9244445	9244618	+	FCUL_02953.1-mRNA-1
FCUL_02967.1-mRNA-1ps:9299198-9299527	Chr1	9299198	9299527	+	FCUL_02967.1-mRNA-1
FCUL_02975.1-mRNA-1ps:9318874-9318958	Chr1	9318874	9318958	+	FCUL_02975.1-mRNA-1
FCUL_02975.1-mRNA-1ps:9319367-9319433	Chr1	9319367	9319433	+	FCUL_02975.1-mRNA-1
FCUL_03023.1-mRNA-1ps:9451310-9451472	Chr1	9451310	9451472	+	FCUL_03023.1-mRNA-1
FCUL_03027.1-mRNA-1ps:9464646-9464493	Chr1	9464646	9464493	-	FCUL_03027.1-mRNA-1
FCUL_03073.1-mRNA-1ps:9606677-9606551	Chr1	9606677	9606551	-	FCUL_03073.1-mRNA-1
FCUL_03074.1-mRNA-1ps:9609810-9610134	Chr1	9609810	9610134	+	FCUL_03074.1-mRNA-1
FFUJ_07416ps:9619116-9618793	Chr1	9619116	9618793	-	FFUJ_07416|FOXG_05375T0|NechaT80233|FVEG_02754T0
FCUL_03084.1-mRNA-1ps:9636549-9636666	Chr1	9636549	9636666	+	FCUL_03084.1-mRNA-1
FCUL_03104.1-mRNA-1ps:9690867-9690512	Chr1	9690867	9690512	-	FCUL_03104.1-mRNA-1
FOXG_05431T0ps:9740857-9741384	Chr1	9740857	9741384	+	FOXG_05431T0
FCUL_03139.1-mRNA-1ps:9811681-9811768	Chr1	9811681	9811768	+	FCUL_03139.1-mRNA-1
FCUL_03142.1-mRNA-1ps:9818599-9818947	Chr1	9818599	9818947	+	FCUL_03142.1-mRNA-1
FFUJ_07259ps:10141667-10142143	Chr1	10141667	10142143	+	FFUJ_07259|NechaT102654
FCUL_03278.1-mRNA-1ps:10226756-10227153	Chr1	10226756	10227153	+	FCUL_03278.1-mRNA-1
FCUL_03315.1-mRNA-1ps:10328643-10328294	Chr1	10328643	10328294	-	FCUL_03315.1-mRNA-1|FFUJ_07211|FOXG_05170T0|FVEG_02963T0
FCUL_03327.1-mRNA-1ps:10364524-10364105	Chr1	10364524	10364105	-	FCUL_03327.1-mRNA-1
FCUL_03341.1-mRNA-1ps:10411720-10412445	Chr1	10411720	10412445	+	FCUL_03341.1-mRNA-1
FCUL_03342.1-mRNA-1ps:10414040-10413866	Chr1	10414040	10413866	-	FCUL_03342.1-mRNA-1
FCUL_03417.1-mRNA-1ps:10602935-10603016	Chr1	10602935	10603016	+	FCUL_03417.1-mRNA-1
FCUL_03420.1-mRNA-1ps:10611576-10611387	Chr1	10611576	10611387	-	FCUL_03420.1-mRNA-1|FFUJ_07096|FVEG_03081T0
FCUL_03447.1-mRNA-1ps:10692143-10692395	Chr1	10692143	10692395	+	FCUL_03447.1-mRNA-1
FCUL_03471.1-mRNA-1ps:10767539-10767629	Chr1	10767539	10767629	+	FCUL_03471.1-mRNA-1
FCUL_03475.1-mRNA-1ps:10775156-10775306	Chr1	10775156	10775306	+	FCUL_03475.1-mRNA-1
FCUL_03483.1-mRNA-1ps:10795386-10795572	Chr1	10795386	10795572	+	FCUL_03483.1-mRNA-1
FFUJ_00160ps:10820449-10820581	Chr1	10820449	10820581	+	FFUJ_00160
FCUL_03576.1-mRNA-1ps:11074721-11074649	Chr1	11074721	11074649	-	FCUL_03576.1-mRNA-1
FCUL_03597.1-mRNA-1ps:11122320-11122587	Chr1	11122320	11122587	+	FCUL_03597.1-mRNA-1
FCUL_03598.1-mRNA-1ps:11132752-11132932	Chr1	11132752	11132932	+	FCUL_03598.1-mRNA-1
FCUL_03602.1-mRNA-1ps:11147192-11147601	Chr1	11147192	11147601	+	FCUL_03602.1-mRNA-1
FCUL_03614.1-mRNA-1ps:11198764-11198918	Chr1	11198764	11198918	+	FCUL_03614.1-mRNA-1
FVEG_13042T0ps:11532974-11533406	Chr1	11532974	11533406	+	FVEG_13042T0
FOXG_12062T0ps:11636468-11636780	Chr1	11636468	11636780	+	FOXG_12062T0
FOXG_10873T0ps:11672593-11672680	Chr1	11672593	11672680	+	FOXG_10873T0
FOXG_15056T0ps:11730884-11731064	Chr1	11730884	11731064	+	FOXG_15056T0
NechaT39655ps:2146-1972	Chr2	2146	1972	-	NechaT39655
NechaT18163ps:2359-2203	Chr2	2359	2203	-	NechaT18163
NechaT18163ps:4075-4231	Chr2	4075	4231	+	NechaT18163
NechaT39655ps:4291-4462	Chr2	4291	4462	+	NechaT39655
NechaT88953ps:18906-18711	Chr2	18906	18711	-	NechaT88953
FOXG_15191T0ps:79318-80127	Chr2	79318	80127	+	FOXG_15191T0
FOXG_15192T0ps:83331-83105	Chr2	83331	83105	-	FOXG_15192T0
FOXG_07411T0ps:83606-84004	Chr2	83606	84004	+	FOXG_07411T0
NechaT47144ps:94664-94376	Chr2	94664	94376	-	NechaT47144
FOXG_14436T0ps:120862-120985	Chr2	120862	120985	+	FOXG_14436T0
FCUL_03874.1-mRNA-1ps:311905-311692	Chr2	311905	311692	-	FCUL_03874.1-mRNA-1
NechaT102281ps:461277-461121	Chr2	461277	461121	-	NechaT102281
FFUJ_06799ps:609063-608964	Chr2	609063	608964	-	FFUJ_06799
FOXG_04773T0ps:819452-819527	Chr2	819452	819527	+	FOXG_04773T0
FCUL_04092.1-mRNA-1ps:966784-966475	Chr2	966784	966475	-	FCUL_04092.1-mRNA-1
FOXG_17743T0ps:973119-973323	Chr2	973119	973323	+	FOXG_17743T0
FCUL_04105.1-mRNA-1ps:1008074-1008182	Chr2	1008074	1008182	+	FCUL_04105.1-mRNA-1
FCUL_04116.1-mRNA-1ps:1035349-1035947	Chr2	1035349	1035947	+	FCUL_04116.1-mRNA-1
FCUL_04162.1-mRNA-1ps:1151227-1151143	Chr2	1151227	1151143	-	FCUL_04162.1-mRNA-1
FCUL_12401.1-mRNA-1ps:1158813-1158327	Chr2	1158813	1158327	-	FCUL_12401.1-mRNA-1
FCUL_04178.1-mRNA-1ps:1210134-1209726	Chr2	1210134	1209726	-	FCUL_04178.1-mRNA-1
FFUJ_05885ps:1252934-1253214	Chr2	1252934	1253214	+	FFUJ_05885
FOXG_03427T0ps:1253852-1253741	Chr2	1253852	1253741	-	FOXG_03427T0
FCUL_04194.1-mRNA-1ps:1258349-1258433	Chr2	1258349	1258433	+	FCUL_04194.1-mRNA-1
FVEG_02299T0ps:1258900-1258761	Chr2	1258900	1258761	-	FVEG_02299T0
FOXG_03426T0ps:1261187-1261008	Chr2	1261187	1261008	-	FOXG_03426T0|FVEG_02298T0
FCUL_04221.1-mRNA-1ps:1327130-1327607	Chr2	1327130	1327607	+	FCUL_04221.1-mRNA-1
FVEG_02093T0ps:1367093-1367219	Chr2	1367093	1367219	+	FVEG_02093T0
FCUL_04280.1-mRNA-1ps:1506441-1506615	Chr2	1506441	1506615	+	FCUL_04280.1-mRNA-1
FCUL_04284.1-mRNA-1ps:1516567-1516435	Chr2	1516567	1516435	-	FCUL_04284.1-mRNA-1
FOXG_03267T0ps:1525765-1525648	Chr2	1525765	1525648	-	FOXG_03267T0
FOXG_10702T0ps:1619562-1620204	Chr2	1619562	1620204	+	FOXG_10702T0
FVEG_02184T0ps:1677128-1677212	Chr2	1677128	1677212	+	FVEG_02184T0
FCUL_04360.1-mRNA-1ps:1756301-1756122	Chr2	1756301	1756122	-	FCUL_04360.1-mRNA-1
FFUJ_05953ps:1802060-1801502	Chr2	1802060	1801502	-	FFUJ_05953
FOXG_03367T0ps:1831639-1831503	Chr2	1831639	1831503	-	FFUJ_05943|FOXG_03367T0
FVEG_02053T0ps:2030607-2030755	Chr2	2030607	2030755	+	FVEG_02053T0
FCUL_04464.1-mRNA-1ps:2086006-2085943	Chr2	2086006	2085943	-	FCUL_04464.1-mRNA-1
FCUL_04472.1-mRNA-1ps:2119734-2119903	Chr2	2119734	2119903	+	FCUL_04472.1-mRNA-1
FCUL_04486.1-mRNA-1ps:2160898-2161228	Chr2	2160898	2161228	+	FCUL_04486.1-mRNA-1
FCUL_04491.1-mRNA-1ps:2170186-2170418	Chr2	2170186	2170418	+	FCUL_04491.1-mRNA-1
FCUL_04499.1-mRNA-1ps:2188813-2188708	Chr2	2188813	2188708	-	FCUL_04499.1-mRNA-1
FVEG_02002T0ps:2190449-2190589	Chr2	2190449	2190589	+	FVEG_02002T0
FCUL_04506.1-mRNA-1ps:2210338-2210215	Chr2	2210338	2210215	-	FCUL_04506.1-mRNA-1
FCUL_04576.1-mRNA-1ps:2444733-2444553	Chr2	2444733	2444553	-	FCUL_04576.1-mRNA-1
FCUL_04578.1-mRNA-1ps:2449705-2450283	Chr2	2449705	2450283	+	FCUL_04578.1-mRNA-1
FCUL_04581.1-mRNA-1ps:2462792-2462505	Chr2	2462792	2462505	-	FCUL_04581.1-mRNA-1
FCUL_04587.1-mRNA-1ps:2485319-2485124	Chr2	2485319	2485124	-	FCUL_04587.1-mRNA-1
FCUL_04615.1-mRNA-1ps:2559694-2559856	Chr2	2559694	2559856	+	FCUL_04615.1-mRNA-1
FCUL_04666.1-mRNA-1ps:2728168-2728329	Chr2	2728168	2728329	+	FCUL_04666.1-mRNA-1
FCUL_04667.1-mRNA-1ps:2730063-2730006	Chr2	2730063	2730006	-	FCUL_04667.1-mRNA-1
FCUL_04679.1-mRNA-1ps:2764143-2764376	Chr2	2764143	2764376	+	FCUL_04679.1-mRNA-1
FCUL_04721.1-mRNA-1ps:2918399-2918129	Chr2	2918399	2918129	-	FCUL_04721.1-mRNA-1
FVEG_02482T0ps:2996410-2996470	Chr2	2996410	2996470	+	FVEG_02482T0
FCUL_04797.1-mRNA-1ps:3150818-3151507	Chr2	3150818	3151507	+	FCUL_04797.1-mRNA-1
FCUL_04798.1-mRNA-1ps:3153339-3152910	Chr2	3153339	3152910	-	FCUL_04798.1-mRNA-1
FCUL_04833.1-mRNA-1ps:3266580-3266397	Chr2	3266580	3266397	-	FCUL_04833.1-mRNA-1
FVEG_02567T0ps:3267727-3268148	Chr2	3267727	3268148	+	FFUJ_05606|NechaT36933|FVEG_02567T0
NechaT18163ps:3270925-3271081	Chr2	3270925	3271081	+	NechaT18163
NechaT39655ps:3271138-3271312	Chr2	3271138	3271312	+	NechaT39655
NechaT56552ps:3278294-3278123	Chr2	3278294	3278123	-	NechaT56552
NechaT18163ps:3278510-3278354	Chr2	3278510	3278354	-	NechaT18163
NechaT39655ps:3287469-3287643	Chr2	3287469	3287643	+	NechaT39655
FCUL_04863.1-mRNA-1ps:3429326-3429203	Chr2	3429326	3429203	-	FCUL_04863.1-mRNA-1
FCUL_04866.1-mRNA-1ps:3438609-3438522	Chr2	3438609	3438522	-	FCUL_04866.1-mRNA-1
FCUL_04878.1-mRNA-1ps:3468713-3468568	Chr2	3468713	3468568	-	FCUL_04878.1-mRNA-1
FCUL_04879.1-mRNA-1ps:3470552-3470669	Chr2	3470552	3470669	+	FCUL_04879.1-mRNA-1
FFUJ_03718ps:3742540-3743064	Chr2	3742540	3743064	+	FFUJ_03718
FCUL_05091.1-mRNA-1ps:4032417-4031851	Chr2	4032417	4031851	-	FCUL_05091.1-mRNA-1
FVEG_10571T0ps:4047973-4047862	Chr2	4047973	4047862	-	FVEG_10571T0
FCUL_05109.1-mRNA-1ps:4076578-4076320	Chr2	4076578	4076320	-	FCUL_05109.1-mRNA-1
FOXG_07107T0ps:4158347-4158560	Chr2	4158347	4158560	+	FOXG_07107T0
FCUL_05153.1-mRNA-1ps:4188781-4188954	Chr2	4188781	4188954	+	FCUL_05153.1-mRNA-1
FCUL_05154.1-mRNA-1ps:4191350-4191075	Chr2	4191350	4191075	-	FCUL_05154.1-mRNA-1
FOXG_16460T0ps:4287150-4286206	Chr2	4287150	4286206	-	FOXG_16460T0
FCUL_12170.1-mRNA-1ps:4312114-4312770	Chr2	4312114	4312770	+	FCUL_12170.1-mRNA-1
FCUL_05287.1-mRNA-1ps:4525062-4525248	Chr2	4525062	4525248	+	FCUL_05287.1-mRNA-1
FVEG_12231T0ps:4745452-4745164	Chr2	4745452	4745164	-	FVEG_12231T0
FCUL_05389.1-mRNA-1ps:4789551-4789155	Chr2	4789551	4789155	-	FCUL_05389.1-mRNA-1
FCUL_05433.1-mRNA-1ps:4899925-4899796	Chr2	4899925	4899796	-	FCUL_05433.1-mRNA-1
FCUL_05459.1-mRNA-1ps:4951128-4950704	Chr2	4951128	4950704	-	FCUL_05459.1-mRNA-1
FOXG_12385T0ps:4968106-4967902	Chr2	4968106	4967902	-	FFUJ_11537|FOXG_12385T0|FVEG_10948T0
FCUL_05510.1-mRNA-1ps:5081463-5081532	Chr2	5081463	5081532	+	FCUL_05510.1-mRNA-1
FVEG_10781T0ps:5097133-5097262	Chr2	5097133	5097262	+	FVEG_10781T0
FCUL_05574.1-mRNA-1ps:5246114-5245281	Chr2	5246114	5245281	-	FCUL_05574.1-mRNA-1
NechaT18163ps:5316172-5316328	Chr2	5316172	5316328	+	NechaT18163
NechaT52809ps:5316385-5316559	Chr2	5316385	5316559	+	NechaT52809
FCUL_05760.1-mRNA-1ps:5723806-5723467	Chr2	5723806	5723467	-	FCUL_05760.1-mRNA-1
FCUL_05770.1-mRNA-1ps:5756134-5756304	Chr2	5756134	5756304	+	FCUL_05770.1-mRNA-1
FOXG_13127T0ps:5819472-5819343	Chr2	5819472	5819343	-	FOXG_13127T0
FCUL_05798.1-mRNA-1ps:5835391-5835277	Chr2	5835391	5835277	-	FCUL_05798.1-mRNA-1
FCUL_05809.1-mRNA-1ps:5859184-5859040	Chr2	5859184	5859040	-	FCUL_05809.1-mRNA-1
FCUL_05964.1-mRNA-1ps:6236339-6237277	Chr2	6236339	6237277	+	FCUL_05964.1-mRNA-1
FCUL_05974.1-mRNA-1ps:6262137-6262411	Chr2	6262137	6262411	+	FCUL_05974.1-mRNA-1
FVEG_07599T0ps:6275124-6274881	Chr2	6275124	6274881	-	FVEG_07599T0
FVEG_10036T0ps:6457320-6457200	Chr2	6457320	6457200	-	FVEG_10036T0
NechaT88259ps:6573932-6573707	Chr2	6573932	6573707	-	NechaT88259
FFUJ_09395ps:6598030-6598192	Chr2	6598030	6598192	+	FFUJ_09395
FCUL_11675.1-mRNA-1ps:6604043-6604202	Chr2	6604043	6604202	+	FCUL_11675.1-mRNA-1
FCUL_06131.1-mRNA-1ps:6678442-6678547	Chr2	6678442	6678547	+	FCUL_06131.1-mRNA-1
FCUL_06144.1-mRNA-1ps:6721029-6720709	Chr2	6721029	6720709	-	FCUL_06144.1-mRNA-1
FCUL_06194.1-mRNA-1ps:6862538-6862933	Chr2	6862538	6862933	+	FCUL_06194.1-mRNA-1
FCUL_06204.1-mRNA-1ps:6890482-6890812	Chr2	6890482	6890812	+	FCUL_06204.1-mRNA-1
FCUL_06208.1-mRNA-1ps:6904301-6904385	Chr2	6904301	6904385	+	FCUL_06208.1-mRNA-1
FCUL_06242.1-mRNA-1ps:7014624-7014405	Chr2	7014624	7014405	-	FCUL_06242.1-mRNA-1
FCUL_06257.1-mRNA-1ps:7053890-7053663	Chr2	7053890	7053663	-	FCUL_06257.1-mRNA-1
FCUL_06273.1-mRNA-1ps:7094878-7095148	Chr2	7094878	7095148	+	FCUL_06273.1-mRNA-1
FCUL_06279.1-mRNA-1ps:7109029-7108867	Chr2	7109029	7108867	-	FCUL_06279.1-mRNA-1
FCUL_06337.1-mRNA-1ps:7286701-7286393	Chr2	7286701	7286393	-	FCUL_06337.1-mRNA-1
FCUL_06433.1-mRNA-1ps:7525939-7525260	Chr2	7525939	7525260	-	FCUL_06433.1-mRNA-1
FOXG_13848T0ps:7864410-7864524	Chr2	7864410	7864524	+	FOXG_13848T0
NechaT88889ps:7979538-7979917	Chr2	7979538	7979917	+	NechaT88889
FCUL_06615.1-mRNA-1ps:8113295-8113187	Chr2	8113295	8113187	-	FCUL_06615.1-mRNA-1
NechaT55702ps:8148050-8148119	Chr2	8148050	8148119	+	NechaT55702
FCUL_06623.1-mRNA-1ps:8148715-8148862	Chr2	8148715	8148862	+	FCUL_06623.1-mRNA-1
FOXG_13735T0ps:8180523-8180706	Chr2	8180523	8180706	+	FOXG_13735T0
FCUL_06632.1-mRNA-1ps:8181892-8181955	Chr2	8181892	8181955	+	FCUL_06632.1-mRNA-1
NechaT81200ps:8523617-8523024	Chr2	8523617	8523024	-	NechaT81200
FCUL_12310.1-mRNA-1ps:8573590-8573146	Chr2	8573590	8573146	-	FCUL_12310.1-mRNA-1
FOXG_07452T0ps:8643558-8643642	Chr2	8643558	8643642	+	FOXG_07452T0
FCUL_06779.1-mRNA-1ps:8658082-8658184	Chr2	8658082	8658184	+	FCUL_06779.1-mRNA-1
FFUJ_06579ps:8731049-8731277	Chr2	8731049	8731277	+	FFUJ_06579
NechaT55098ps:8748795-8748717	Chr2	8748795	8748717	-	NechaT55098
NechaT18163ps:8749008-8748852	Chr2	8749008	8748852	-	NechaT18163
NechaT56288ps:8853899-8853725	Chr2	8853899	8853725	-	NechaT56288
NechaT18163ps:8854112-8853956	Chr2	8854112	8853956	-	NechaT18163
FOXG_15245T0ps:8882394-8882268	Chr2	8882394	8882268	-	FOXG_15245T0
FFUJ_11046ps:8883437-8882295	Chr2	8883437	8882295	-	FFUJ_11046
FFUJ_14196ps:8921052-8920947	Chr2	8921052	8920947	-	FFUJ_14196
FFUJ_03666ps:8961556-8961916	Chr2	8961556	8961916	+	FFUJ_03666
FFUJ_14118ps:8971418-8972062	Chr2	8971418	8972062	+	FFUJ_14118
FOXG_16156T0ps:8993818-8993896	Chr2	8993818	8993896	+	FOXG_16156T0
NechaT84076ps:1-121	Chr3	1	121	+	NechaT84076
FOXG_07123T0ps:2013-1728	Chr3	2013	1728	-	FOXG_07123T0
FOXG_14309T0ps:2448-1911	Chr3	2448	1911	-	FOXG_14309T0
FOXG_07122T0ps:3810-2706	Chr3	3810	2706	-	FOXG_07122T0
FCUL_12156.1-mRNA-1ps:32777-32504	Chr3	32777	32504	-	FCUL_12156.1-mRNA-1
FOXG_15192T0ps:40921-40783	Chr3	40921	40783	-	FOXG_15192T0
FOXG_15196T0ps:49456-49342	Chr3	49456	49342	-	FOXG_15196T0
FOXG_07074T0ps:99803-99478	Chr3	99803	99478	-	FOXG_07074T0
FOXG_16174T0ps:104947-105159	Chr3	104947	105159	+	FOXG_16174T0
FVEG_13753T0ps:173463-173225	Chr3	173463	173225	-	FVEG_13753T0
FVEG_04338T0ps:175820-175355	Chr3	175820	175355	-	FVEG_04338T0
FVEG_04339T0ps:175849-176140	Chr3	175849	176140	+	FVEG_04339T0
FOXG_10178T0ps:222174-222570	Chr3	222174	222570	+	FOXG_10178T0
FCUL_06921.1-mRNA-1ps:228099-228312	Chr3	228099	228312	+	FCUL_06921.1-mRNA-1
FVEG_13788T0ps:590948-590504	Chr3	590948	590504	-	FVEG_13788T0
NechaT39655ps:655929-655755	Chr3	655929	655755	-	NechaT39655
NechaT18163ps:656142-655986	Chr3	656142	655986	-	NechaT18163
FCUL_07085.1-mRNA-1ps:740861-740645	Chr3	740861	740645	-	FCUL_07085.1-mRNA-1
FVEG_09320T0ps:787333-787183	Chr3	787333	787183	-	FVEG_09320T0
FOXG_10669T0ps:788361-788996	Chr3	788361	788996	+	FOXG_10669T0
FCUL_07107.1-mRNA-1ps:793364-791962	Chr3	793364	791962	-	FCUL_07107.1-mRNA-1
FCUL_07188.1-mRNA-1ps:1018713-1018791	Chr3	1018713	1018791	+	FCUL_07188.1-mRNA-1
FCUL_12370.1-mRNA-1ps:1089943-1089814	Chr3	1089943	1089814	-	FCUL_07217.1-mRNA-1|FFUJ_05043|FOXG_08608T0|FVEG_06061T0
FCUL_12515.1-mRNA-1ps:1120405-1120675	Chr3	1120405	1120675	+	FCUL_12515.1-mRNA-1
FCUL_07256.1-mRNA-1ps:1218122-1217756	Chr3	1218122	1217756	-	FCUL_07256.1-mRNA-1
FCUL_07304.1-mRNA-1ps:1356424-1356565	Chr3	1356424	1356565	+	FCUL_07304.1-mRNA-1
FCUL_07310.1-mRNA-1ps:1375512-1375672	Chr3	1375512	1375672	+	FCUL_07310.1-mRNA-1
FCUL_07328.1-mRNA-1ps:1430919-1430359	Chr3	1430919	1430359	-	FCUL_07328.1-mRNA-1
FCUL_07331.1-mRNA-1ps:1439624-1439229	Chr3	1439624	1439229	-	FCUL_07331.1-mRNA-1
FCUL_07333.1-mRNA-1ps:1444032-1443834	Chr3	1444032	1443834	-	FCUL_07333.1-mRNA-1
FCUL_07335.1-mRNA-1ps:1452776-1452920	Chr3	1452776	1452920	+	FCUL_07335.1-mRNA-1
FOXG_07976T0ps:1523720-1523536	Chr3	1523720	1523536	-	FOXG_07976T0|NechaT102531
FCUL_07364.1-mRNA-1ps:1525648-1525471	Chr3	1525648	1525471	-	FCUL_07364.1-mRNA-1
FCUL_07374.1-mRNA-1ps:1562324-1562561	Chr3	1562324	1562561	+	FCUL_07374.1-mRNA-1|FFUJ_13447|FVEG_04882T0
FCUL_07439.1-mRNA-1ps:1755538-1755999	Chr3	1755538	1755999	+	FCUL_07439.1-mRNA-1
FCUL_07469.1-mRNA-1ps:1871682-1871367	Chr3	1871682	1871367	-	FCUL_07469.1-mRNA-1
FCUL_07506.1-mRNA-1ps:1998194-1997993	Chr3	1998194	1997993	-	FCUL_07506.1-mRNA-1
FCUL_07520.1-mRNA-1ps:2031043-2031235	Chr3	2031043	2031235	+	FCUL_07520.1-mRNA-1
FCUL_07565.1-mRNA-1ps:2177089-2177005	Chr3	2177089	2177005	-	FCUL_07565.1-mRNA-1
FCUL_07576.1-mRNA-1ps:2203064-2203214	Chr3	2203064	2203214	+	FCUL_07576.1-mRNA-1
FCUL_07618.1-mRNA-1ps:2344761-2344587	Chr3	2344761	2344587	-	FCUL_07618.1-mRNA-1
FCUL_07634.1-mRNA-1ps:2394776-2394251	Chr3	2394776	2394251	-	FCUL_07634.1-mRNA-1
FCUL_07636.1-mRNA-1ps:2399268-2399080	Chr3	2399268	2399080	-	FCUL_07636.1-mRNA-1
FCUL_07650.1-mRNA-1ps:2432990-2432676	Chr3	2432990	2432676	-	FCUL_07650.1-mRNA-1
FCUL_07666.1-mRNA-1ps:2463720-2463057	Chr3	2463720	2463057	-	FCUL_07666.1-mRNA-1
FCUL_07700.1-mRNA-1ps:2584435-2585525	Chr3	2584435	2585525	+	FCUL_07700.1-mRNA-1
FCUL_07706.1-mRNA-1ps:2603566-2604037	Chr3	2603566	2604037	+	FCUL_07706.1-mRNA-1
FVEG_06946T0ps:2657541-2657714	Chr3	2657541	2657714	+	FVEG_06946T0
FCUL_07742.1-mRNA-1ps:2717229-2717992	Chr3	2717229	2717992	+	FCUL_07742.1-mRNA-1
FVEG_06925T0ps:2717972-2718100	Chr3	2717972	2718100	+	FVEG_06925T0
FCUL_07769.1-mRNA-1ps:2805705-2805867	Chr3	2805705	2805867	+	FCUL_07769.1-mRNA-1
FCUL_07771.1-mRNA-1ps:2811543-2811251	Chr3	2811543	2811251	-	FCUL_07771.1-mRNA-1
FVEG_06861T0ps:2893031-2893666	Chr3	2893031	2893666	+	FVEG_06861T0
FCUL_07808.1-mRNA-1ps:2919487-2919736	Chr3	2919487	2919736	+	FCUL_07808.1-mRNA-1
FCUL_07819.1-mRNA-1ps:2953231-2952854	Chr3	2953231	2952854	-	FCUL_07819.1-mRNA-1
FCUL_07835.1-mRNA-1ps:3016328-3015381	Chr3	3016328	3015381	-	FCUL_07835.1-mRNA-1
FCUL_07848.1-mRNA-1ps:3044551-3044629	Chr3	3044551	3044629	+	FCUL_07848.1-mRNA-1
FCUL_07849.1-mRNA-1ps:3046317-3046443	Chr3	3046317	3046443	+	FCUL_07849.1-mRNA-1
FOXG_08694T0ps:3112197-3112532	Chr3	3112197	3112532	+	FOXG_08694T0|FVEG_05979T0
FCUL_07947.1-mRNA-1ps:3314695-3314599	Chr3	3314695	3314599	-	FCUL_07947.1-mRNA-1
FVEG_04470T0ps:3576802-3576955	Chr3	3576802	3576955	+	FVEG_04470T0
FCUL_08043.1-mRNA-1ps:3591422-3591203	Chr3	3591422	3591203	-	FCUL_08043.1-mRNA-1
FCUL_08044.1-mRNA-1ps:3591683-3591530	Chr3	3591683	3591530	-	FCUL_08044.1-mRNA-1
FVEG_04538T0ps:3697443-3697695	Chr3	3697443	3697695	+	FVEG_04538T0
FCUL_08080.1-mRNA-1ps:3703719-3703620	Chr3	3703719	3703620	-	FCUL_08080.1-mRNA-1
FCUL_08131.1-mRNA-1ps:3856500-3856292	Chr3	3856500	3856292	-	FCUL_08131.1-mRNA-1
FCUL_08139.1-mRNA-1ps:3875494-3875620	Chr3	3875494	3875620	+	FCUL_08139.1-mRNA-1
FCUL_08167.1-mRNA-1ps:3950180-3950681	Chr3	3950180	3950681	+	FCUL_08167.1-mRNA-1
FVEG_04622T0ps:3970937-3971042	Chr3	3970937	3971042	+	FVEG_04622T0
FCUL_08173.1-mRNA-1ps:3977311-3977131	Chr3	3977311	3977131	-	FCUL_08173.1-mRNA-1
FVEG_04668T0ps:4104346-4104547	Chr3	4104346	4104547	+	FVEG_04668T0
FFUJ_13249ps:4166805-4166992	Chr3	4166805	4166992	+	FFUJ_13249
FCUL_08244.1-mRNA-1ps:4203494-4203714	Chr3	4203494	4203714	+	FCUL_08244.1-mRNA-1
FFUJ_13274ps:4244824-4244606	Chr3	4244824	4244606	-	FFUJ_13274
FCUL_08283.1-mRNA-1ps:4327313-4327596	Chr3	4327313	4327596	+	FCUL_08283.1-mRNA-1
FCUL_08288.1-mRNA-1ps:4338191-4338296	Chr3	4338191	4338296	+	FCUL_08288.1-mRNA-1
FCUL_08352.1-mRNA-1ps:4523544-4524180	Chr3	4523544	4524180	+	FCUL_08352.1-mRNA-1
FCUL_08373.1-mRNA-1ps:4585571-4585738	Chr3	4585571	4585738	+	FCUL_08373.1-mRNA-1
FCUL_08385.1-mRNA-1ps:4621600-4621219	Chr3	4621600	4621219	-	FCUL_08385.1-mRNA-1
FCUL_08392.1-mRNA-1ps:4642249-4642006	Chr3	4642249	4642006	-	FCUL_08392.1-mRNA-1
FVEG_06164T0ps:4642640-4642388	Chr3	4642640	4642388	-	FVEG_06164T0
FCUL_08423.1-mRNA-1ps:4718751-4718961	Chr3	4718751	4718961	+	FCUL_08423.1-mRNA-1
FOXG_08483T0ps:4722188-4722798	Chr3	4722188	4722798	+	FOXG_08483T0
FVEG_04922T0ps:4797368-4797161	Chr3	4797368	4797161	-	FVEG_04922T0
FCUL_08466.1-mRNA-1ps:4835784-4835995	Chr3	4835784	4835995	+	FCUL_08466.1-mRNA-1
FCUL_08468.1-mRNA-1ps:4836525-4836708	Chr3	4836525	4836708	+	FCUL_08468.1-mRNA-1|FFUJ_13499|FOXG_08015T0|NechaT99935|FVEG_04935T0
FCUL_08486.1-mRNA-1ps:4876261-4876132	Chr3	4876261	4876132	-	FCUL_08486.1-mRNA-1
FCUL_08490.1-mRNA-1ps:4892149-4892059	Chr3	4892149	4892059	-	FCUL_08490.1-mRNA-1
FCUL_08567.1-mRNA-1ps:5109694-5110045	Chr3	5109694	5110045	+	FCUL_08567.1-mRNA-1|FFUJ_13594|FOXG_08109T0|NechaT19877|FVEG_05032T0
FCUL_08570.1-mRNA-1ps:5123258-5123929	Chr3	5123258	5123929	+	FCUL_08570.1-mRNA-1
FCUL_08597.1-mRNA-1ps:5217682-5217460	Chr3	5217682	5217460	-	FCUL_08597.1-mRNA-1
FCUL_08598.1-mRNA-1ps:5219133-5218947	Chr3	5219133	5218947	-	FCUL_08598.1-mRNA-1
FOXG_08219T0ps:5235005-5234636	Chr3	5235005	5234636	-	FCUL_08604.1-mRNA-1|FFUJ_04661|FOXG_08219T0|FVEG_06452T0
FCUL_08631.1-mRNA-1ps:5302761-5303117	Chr3	5302761	5303117	+	FCUL_08631.1-mRNA-1
NechaT18163ps:5365729-5365885	Chr3	5365729	5365885	+	NechaT18163
NechaT39655ps:5365942-5366116	Chr3	5365942	5366116	+	NechaT39655
NechaT39655ps:5388508-5388334	Chr3	5388508	5388334	-	NechaT39655
NechaT18163ps:5388721-5388565	Chr3	5388721	5388565	-	NechaT18163
FCUL_08701.1-mRNA-1ps:5550325-5549891	Chr3	5550325	5549891	-	FCUL_08701.1-mRNA-1
FCUL_08703.1-mRNA-1ps:5553268-5553358	Chr3	5553268	5553358	+	FCUL_08703.1-mRNA-1
FCUL_08705.1-mRNA-1ps:5557344-5557580	Chr3	5557344	5557580	+	FCUL_08705.1-mRNA-1
FCUL_08708.1-mRNA-1ps:5563242-5563107	Chr3	5563242	5563107	-	FCUL_08708.1-mRNA-1
FCUL_08742.1-mRNA-1ps:5663289-5663621	Chr3	5663289	5663621	+	FCUL_08742.1-mRNA-1
FCUL_08750.1-mRNA-1ps:5692872-5692470	Chr3	5692872	5692470	-	FCUL_08750.1-mRNA-1
FCUL_08755.1-mRNA-1ps:5710188-5710029	Chr3	5710188	5710029	-	FCUL_08755.1-mRNA-1
FCUL_08766.1-mRNA-1ps:5742395-5742601	Chr3	5742395	5742601	+	FCUL_08766.1-mRNA-1
FCUL_08771.1-mRNA-1ps:5760835-5761321	Chr3	5760835	5761321	+	FCUL_08771.1-mRNA-1
FCUL_08779.1-mRNA-1ps:5787263-5787422	Chr3	5787263	5787422	+	FCUL_08779.1-mRNA-1
FCUL_08795.1-mRNA-1ps:5842589-5842994	Chr3	5842589	5842994	+	FCUL_08795.1-mRNA-1
FVEG_11545T0ps:5928405-5928495	Chr3	5928405	5928495	+	FVEG_11545T0
FCUL_08827.1-mRNA-1ps:5948858-5948720	Chr3	5948858	5948720	-	FCUL_08827.1-mRNA-1
FCUL_08836.1-mRNA-1ps:5964035-5964137	Chr3	5964035	5964137	+	FCUL_08836.1-mRNA-1
FCUL_08845.1-mRNA-1ps:5999531-5999835	Chr3	5999531	5999835	+	FCUL_08845.1-mRNA-1
FCUL_08911.1-mRNA-1ps:6200073-6200238	Chr3	6200073	6200238	+	FCUL_08911.1-mRNA-1
FFUJ_12716ps:6276469-6276277	Chr3	6276469	6276277	-	FFUJ_12716
FCUL_12268.1-mRNA-1ps:6779400-6778707	Chr3	6779400	6778707	-	FCUL_09091.1-mRNA-1
FOXG_07002T0ps:7019098-7019479	Chr3	7019098	7019479	+	FOXG_07002T0
FCUL_09175.1-mRNA-1ps:7028307-7027896	Chr3	7028307	7027896	-	FCUL_09175.1-mRNA-1
FCUL_09361.1-mRNA-1ps:7485309-7483882	Chr3	7485309	7483882	-	FCUL_09361.1-mRNA-1
FCUL_09398.1-mRNA-1ps:7596415-7596668	Chr3	7596415	7596668	+	FCUL_09398.1-mRNA-1
FFUJ_09139ps:7712042-7712229	Chr3	7712042	7712229	+	FFUJ_09139
FOXG_15161T0ps:7767629-7766878	Chr3	7767629	7766878	-	FOXG_15161T0
NechaT18163ps:7784528-7784684	Chr3	7784528	7784684	+	NechaT18163
NechaT39655ps:7784741-7785299	Chr3	7784741	7785299	+	NechaT39655
NechaT55098ps:49246-49123	Chr4	49246	49123	-	NechaT55098
NechaT18163ps:49499-49367	Chr4	49499	49367	-	NechaT18163
FCUL_09501.1-mRNA-1ps:158435-158588	Chr4	158435	158588	+	FCUL_09501.1-mRNA-1
FCUL_09520.1-mRNA-1ps:225847-226030	Chr4	225847	226030	+	FCUL_09520.1-mRNA-1
FCUL_09523.1-mRNA-1ps:233136-233055	Chr4	233136	233055	-	FCUL_09523.1-mRNA-1
FCUL_09525.1-mRNA-1ps:238711-238561	Chr4	238711	238561	-	FCUL_09525.1-mRNA-1
FCUL_09586.1-mRNA-1ps:416786-417242	Chr4	416786	417242	+	FCUL_09586.1-mRNA-1
FVEG_05566T0ps:475607-475413	Chr4	475607	475413	-	FVEG_05566T0
FCUL_09627.1-mRNA-1ps:554802-555206	Chr4	554802	555206	+	FCUL_09627.1-mRNA-1
FCUL_09634.1-mRNA-1ps:570202-569805	Chr4	570202	569805	-	FCUL_09634.1-mRNA-1
FCUL_09645.1-mRNA-1ps:597645-597420	Chr4	597645	597420	-	FCUL_09645.1-mRNA-1
FCUL_09648.1-mRNA-1ps:603707-603977	Chr4	603707	603977	+	FCUL_09648.1-mRNA-1
FCUL_09702.1-mRNA-1ps:793915-793394	Chr4	793915	793394	-	FCUL_09702.1-mRNA-1
NechaT76051ps:818400-818505	Chr4	818400	818505	+	NechaT76051
FCUL_09712.1-mRNA-1ps:819431-819491	Chr4	819431	819491	+	FCUL_09712.1-mRNA-1
FVEG_05400T0ps:927505-927312	Chr4	927505	927312	-	FVEG_05400T0
FCUL_09754.1-mRNA-1ps:937628-936923	Chr4	937628	936923	-	FCUL_09754.1-mRNA-1
FCUL_09761.1-mRNA-1ps:960872-958640	Chr4	960872	958640	-	FCUL_09761.1-mRNA-1|FFUJ_03268|FOXG_02220T0|NechaT38149|FVEG_05391T0
FCUL_09771.1-mRNA-1ps:983815-983653	Chr4	983815	983653	-	FCUL_09771.1-mRNA-1
FFUJ_03139ps:1027622-1027769	Chr4	1027622	1027769	+	FFUJ_03139
FVEG_05257T0ps:1027937-1027719	Chr4	1027937	1027719	-	FVEG_05257T0
FCUL_09800.1-mRNA-1ps:1086725-1086905	Chr4	1086725	1086905	+	FCUL_09800.1-mRNA-1
FCUL_09801.1-mRNA-1ps:1088379-1088645	Chr4	1088379	1088645	+	FCUL_09801.1-mRNA-1
FCUL_07146.1-mRNA-1ps:1090251-1090332	Chr4	1090251	1090332	+	FCUL_07146.1-mRNA-1
FCUL_09804.1-mRNA-1ps:1105133-1104859	Chr4	1105133	1104859	-	FCUL_09804.1-mRNA-1
FCUL_09866.1-mRNA-1ps:1316705-1316866	Chr4	1316705	1316866	+	FCUL_09866.1-mRNA-1
FCUL_09869.1-mRNA-1ps:1324638-1324938	Chr4	1324638	1324938	+	FCUL_09869.1-mRNA-1
FCUL_09890.1-mRNA-1ps:1377108-1376972	Chr4	1377108	1376972	-	FCUL_09890.1-mRNA-1
FCUL_09914.1-mRNA-1ps:1449281-1450047	Chr4	1449281	1450047	+	FCUL_09914.1-mRNA-1
FCUL_09944.1-mRNA-1ps:1541181-1541055	Chr4	1541181	1541055	-	FCUL_09944.1-mRNA-1
FCUL_09969.1-mRNA-1ps:1623851-1624079	Chr4	1623851	1624079	+	FCUL_09969.1-mRNA-1
FCUL_09981.1-mRNA-1ps:1653013-1653674	Chr4	1653013	1653674	+	FCUL_09981.1-mRNA-1
FCUL_09985.1-mRNA-1ps:1669223-1669124	Chr4	1669223	1669124	-	FCUL_09985.1-mRNA-1
FCUL_10003.1-mRNA-1ps:1717903-1717437	Chr4	1717903	1717437	-	FCUL_10003.1-mRNA-1
FCUL_10027.1-mRNA-1ps:1793481-1793652	Chr4	1793481	1793652	+	FCUL_10027.1-mRNA-1
FCUL_10070.1-mRNA-1ps:1937107-1937277	Chr4	1937107	1937277	+	FCUL_10070.1-mRNA-1
FCUL_10124.1-mRNA-1ps:2105823-2105646	Chr4	2105823	2105646	-	FCUL_10124.1-mRNA-1
FVEG_08124T0ps:2171447-2171354	Chr4	2171447	2171354	-	FVEG_08124T0
FCUL_10167.1-mRNA-1ps:2240305-2240497	Chr4	2240305	2240497	+	FCUL_10167.1-mRNA-1
FCUL_10171.1-mRNA-1ps:2251101-2250849	Chr4	2251101	2250849	-	FCUL_10171.1-mRNA-1
FCUL_10187.1-mRNA-1ps:2310597-2310833	Chr4	2310597	2310833	+	FCUL_10187.1-mRNA-1|FFUJ_02761|FVEG_08085T0
FVEG_08074T0ps:2327821-2327509	Chr4	2327821	2327509	-	FVEG_08074T0
FFUJ_02751ps:2330768-2330837	Chr4	2330768	2330837	+	FFUJ_02751
FCUL_10257.1-mRNA-1ps:2538716-2538488	Chr4	2538716	2538488	-	FCUL_10257.1-mRNA-1
FFUJ_02692ps:2539530-2539010	Chr4	2539530	2539010	-	FFUJ_02692|NechaT48854
FCUL_10282.1-mRNA-1ps:2613124-2613325	Chr4	2613124	2613325	+	FCUL_10282.1-mRNA-1
FCUL_10287.1-mRNA-1ps:2628426-2628605	Chr4	2628426	2628605	+	FCUL_10287.1-mRNA-1
FCUL_10292.1-mRNA-1ps:2643453-2643198	Chr4	2643453	2643198	-	FCUL_10292.1-mRNA-1
FCUL_10295.1-mRNA-1ps:2653395-2653689	Chr4	2653395	2653689	+	FCUL_10295.1-mRNA-1|FFUJ_02663|FVEG_07982T0
FVEG_07980T0ps:2656509-2656789	Chr4	2656509	2656789	+	FVEG_07980T0
FCUL_10350.1-mRNA-1ps:2826090-2826468	Chr4	2826090	2826468	+	FCUL_10350.1-mRNA-1
FCUL_10357.1-mRNA-1ps:2852056-2851656	Chr4	2852056	2851656	-	FCUL_10357.1-mRNA-1
FCUL_10436.1-mRNA-1ps:3094505-3094580	Chr4	3094505	3094580	+	FCUL_10436.1-mRNA-1
FCUL_10460.1-mRNA-1ps:3172628-3171818	Chr4	3172628	3171818	-	FCUL_10460.1-mRNA-1
FCUL_10469.1-mRNA-1ps:3192680-3192108	Chr4	3192680	3192108	-	FCUL_10469.1-mRNA-1
FVEG_07924T0ps:3203758-3203914	Chr4	3203758	3203914	+	FVEG_07924T0
NechaT26621ps:3256351-3257359	Chr4	3256351	3257359	+	NechaT26621
FCUL_10497.1-mRNA-1ps:3297057-3297240	Chr4	3297057	3297240	+	FCUL_10497.1-mRNA-1
FFUJ_02587ps:3306377-3306299	Chr4	3306377	3306299	-	FFUJ_02587
FCUL_10526.1-mRNA-1ps:3392724-3392292	Chr4	3392724	3392292	-	FCUL_10526.1-mRNA-1
FCUL_10584.1-mRNA-1ps:3535821-3535647	Chr4	3535821	3535647	-	FCUL_10584.1-mRNA-1
FFUJ_02468ps:3583660-3583513	Chr4	3583660	3583513	-	FFUJ_02468
FCUL_10605.1-mRNA-1ps:3597055-3596746	Chr4	3597055	3596746	-	FCUL_10605.1-mRNA-1
FCUL_10722.1-mRNA-1ps:3932734-3932599	Chr4	3932734	3932599	-	FCUL_10722.1-mRNA-1
FCUL_10723.1-mRNA-1ps:3933398-3933518	Chr4	3933398	3933518	+	FCUL_10723.1-mRNA-1
FCUL_10724.1-mRNA-1ps:3934682-3934355	Chr4	3934682	3934355	-	FCUL_10724.1-mRNA-1
FFUJ_13901ps:4198470-4198161	Chr4	4198470	4198161	-	FFUJ_13901
NechaT89082ps:4392850-4393099	Chr4	4392850	4393099	+	NechaT89082
FCUL_10904.1-mRNA-1ps:4421781-4421976	Chr4	4421781	4421976	+	FCUL_10904.1-mRNA-1
FCUL_10915.1-mRNA-1ps:4444442-4444544	Chr4	4444442	4444544	+	FCUL_10915.1-mRNA-1
FCUL_10916.1-mRNA-1ps:4447944-4448049	Chr4	4447944	4448049	+	FCUL_10916.1-mRNA-1
FCUL_10969.1-mRNA-1ps:4646301-4646427	Chr4	4646301	4646427	+	FCUL_10969.1-mRNA-1
FCUL_11005.1-mRNA-1ps:4721799-4722671	Chr4	4721799	4722671	+	FCUL_11005.1-mRNA-1
FCUL_11007.1-mRNA-1ps:4727602-4728016	Chr4	4727602	4728016	+	FCUL_11007.1-mRNA-1
FCUL_11027.1-mRNA-1ps:4779374-4779237	Chr4	4779374	4779237	-	FCUL_11027.1-mRNA-1
FVEG_12120T0ps:4897625-4897535	Chr4	4897625	4897535	-	FVEG_12120T0
FCUL_11090.1-mRNA-1ps:4983944-4984073	Chr4	4983944	4984073	+	FCUL_11090.1-mRNA-1
FCUL_11090.1-mRNA-1ps:4984095-4984253	Chr4	4984095	4984253	+	FCUL_11090.1-mRNA-1
NechaT18163ps:5046302-5046458	Chr4	5046302	5046458	+	NechaT18163
NechaT39655ps:5046515-5046689	Chr4	5046515	5046689	+	NechaT39655
NechaT39655ps:5079170-5078999	Chr4	5079170	5078999	-	NechaT39655
NechaT18163ps:5079386-5079230	Chr4	5079386	5079230	-	NechaT18163
NechaT18163ps:5101043-5101199	Chr4	5101043	5101199	+	NechaT18163
NechaT39655ps:5101256-5101430	Chr4	5101256	5101430	+	NechaT39655
FVEG_06415T0ps:5284694-5284507	Chr4	5284694	5284507	-	FVEG_06415T0
FCUL_11212.1-mRNA-1ps:5412366-5412177	Chr4	5412366	5412177	-	FCUL_11212.1-mRNA-1
FCUL_11228.1-mRNA-1ps:5466772-5466841	Chr4	5466772	5466841	+	FCUL_11228.1-mRNA-1
FOXG_08307T0ps:5468898-5469027	Chr4	5468898	5469027	+	FOXG_08307T0
FCUL_11278.1-mRNA-1ps:5633828-5633945	Chr4	5633828	5633945	+	FCUL_11278.1-mRNA-1
FCUL_11304.1-mRNA-1ps:5724193-5724520	Chr4	5724193	5724520	+	FCUL_11304.1-mRNA-1
FCUL_11324.1-mRNA-1ps:5771779-5771683	Chr4	5771779	5771683	-	FCUL_11324.1-mRNA-1
FCUL_11369.1-mRNA-1ps:5901710-5901560	Chr4	5901710	5901560	-	FCUL_11369.1-mRNA-1
FVEG_04140T0ps:6018816-6018729	Chr4	6018816	6018729	-	FVEG_04140T0
FCUL_11412.1-mRNA-1ps:6062088-6061989	Chr4	6062088	6061989	-	FCUL_11412.1-mRNA-1
FCUL_11465.1-mRNA-1ps:6241389-6241305	Chr4	6241389	6241305	-	FCUL_11465.1-mRNA-1
FCUL_11502.1-mRNA-1ps:6357351-6357070	Chr4	6357351	6357070	-	FCUL_11502.1-mRNA-1
FCUL_11530.1-mRNA-1ps:6448312-6448014	Chr4	6448312	6448014	-	FCUL_11530.1-mRNA-1
FCUL_11593.1-mRNA-1ps:6656884-6656956	Chr4	6656884	6656956	+	FCUL_11593.1-mRNA-1
FCUL_11626.1-mRNA-1ps:6763136-6762921	Chr4	6763136	6762921	-	FCUL_11626.1-mRNA-1
FCUL_11675.1-mRNA-1ps:6890917-6891040	Chr4	6890917	6891040	+	FCUL_11675.1-mRNA-1
FCUL_11675.1-mRNA-1ps:6892937-6893084	Chr4	6892937	6893084	+	FCUL_11675.1-mRNA-1
FCUL_11679.1-mRNA-1ps:6899388-6899667	Chr4	6899388	6899667	+	FCUL_11679.1-mRNA-1
FCUL_11706.1-mRNA-1ps:6955807-6955028	Chr4	6955807	6955028	-	FCUL_11706.1-mRNA-1
FCUL_11739.1-mRNA-1ps:7073712-7073850	Chr4	7073712	7073850	+	FCUL_11739.1-mRNA-1
FCUL_11758.1-mRNA-1ps:7131139-7131214	Chr4	7131139	7131214	+	FCUL_11758.1-mRNA-1
FCUL_11851.1-mRNA-1ps:7398806-7398875	Chr4	7398806	7398875	+	FCUL_11851.1-mRNA-1
FOXG_05771T0ps:7415446-7415623	Chr4	7415446	7415623	+	FOXG_05771T0
FCUL_11932.1-mRNA-1ps:7634411-7634258	Chr4	7634411	7634258	-	FCUL_11932.1-mRNA-1
FCUL_11946.1-mRNA-1ps:7660752-7660482	Chr4	7660752	7660482	-	FCUL_11946.1-mRNA-1
FCUL_11949.1-mRNA-1ps:7666611-7666683	Chr4	7666611	7666683	+	FCUL_11949.1-mRNA-1
FVEG_10264T0ps:7760036-7760204	Chr4	7760036	7760204	+	FVEG_10264T0
FFUJ_08932ps:7767664-7767840	Chr4	7767664	7767840	+	FFUJ_08932
FCUL_12014.1-mRNA-1ps:7862830-7861543	Chr4	7862830	7861543	-	FCUL_12014.1-mRNA
FFUJ_09000ps:7931130-7930938	Chr4	7931130	7930938	-	FCUL_12044.1-mRNA-1
FOXG_07003T0ps:7990703-7990766	Chr4	7990703	7990766	+	FOXG_07003T0
FCUL_12247.1-mRNA-1ps:7997235-7997356	Chr4	7997235	7997356	+	FCUL_12247.1-mRNA-1
FFUJ_14400ps:8017607-8017523	Chr4	8017607	8017523	-	FFUJ_14400
