## Supplemental Table S5 for "Identification and structural characterization of pseudogenes in *Fusarium graminearum*"

### Sheet: Table S5
Chromoson	Pseudogene ID	Pater ID	Feature 5'	Feature 3'	PFAM domain
Chr1	FCUL_02715.1-mRNA-1ps:8462467-8462665	FCUL_02715.1-mRNA-1	CDS-Parent=FG1G39160T0; 8461231	five_prime_UTR-Parent=FG1G39170T2; 8462929	none
Chr1	FCUL_02842.1-mRNA-1ps:8853768-8853900	FCUL_02842.1-mRNA-1	three_prime_UTR-Parent=FG1G41160T0; 8853720	five_prime_UTR-Parent=FG1G41170T0; 8856197	none
Chr1	FCUL_02883.1-mRNA-1ps:9037694-9037898	FCUL_02883.1-mRNA-1	three_prime_UTRWithinParent=FG1G41770T1; 9037694	three_prime_UTRWithinParent=FG1G41770T1; 9038056	none
Chr1	FCUL_02953.1-mRNA-1ps:9244445-9244618	FCUL_02953.1-mRNA-1	three_prime_UTRWithinParent=FG1G42730T3; 9243863	three_prime_UTRWithinParent=FG1G42730T3; 9244980	none
Chr1	FCUL_03023.1-mRNA-1ps:9451310-9451472	FCUL_03023.1-mRNA-1	five_prime_UTRWithinParent=FG1G43730T1; 9451175	five_prime_UTRWithinParent=FG1G43730T1; 9452888	none
Chr1	FCUL_03027.1-mRNA-1ps:9464646-9464493	FCUL_03027.1-mRNA-1	three_prime_UTRWithinParent=FG1G43790T6; 9464346	three_prime_UTRWithinParent=FG1G43790T6; 9464853	none
Chr1	FCUL_03073.1-mRNA-1ps:9606677-9606551	FCUL_03073.1-mRNA-1	five_prime_UTRWithinParent=FG1G44520T0; 9605386	five_prime_UTRWithinParent=FG1G44520T0; 9607255	none
Chr1	FCUL_03104.1-mRNA-1ps:9690867-9690512	FCUL_03104.1-mRNA-1	three_prime_UTRWithinParent=FG1G44850T3; 9689324	three_prime_UTRWithinParent=FG1G44850T3; 9692272	none
Chr1	FCUL_03139.1-mRNA-1ps:9811681-9811768	FCUL_03139.1-mRNA-1	three_prime_UTRWithinParent=FG1G45380T0; 9810433	three_prime_UTRWithinParent=FG1G45380T0; 9812154	none
Chr1	FCUL_03142.1-mRNA-1ps:9818599-9818947	FCUL_03142.1-mRNA-1	CDS-OVERLAPParent=FG1G45450T0; 9818880	five_prime_UTR-OVERLAPParent=FG1G45450T0; 9818881	none
Chr1	FCUL_03278.1-mRNA-1ps:10226756-10227153	FCUL_03278.1-mRNA-1	three_prime_UTR-OVERLAPParent=FG1G47420T1; 10227022	five_prime_UTR-Parent=FG1G47430T0; 10227179	none
Chr1	FCUL_03315.1-mRNA-1ps:10328643-10328294	FCUL_03315.1-mRNA-1	three_prime_UTR-OVERLAPParent=FG1G47980T3; 10328477	three_prime_UTR-OVERLAPParent=FG1G47980T3; 10328526	PF10346.9
Chr1	FCUL_03327.1-mRNA-1ps:10364524-10364105	FCUL_03327.1-mRNA-1	five_prime_UTR-OVERLAPParent=FG1G48160T0; 10364322	five_prime_UTR-OVERLAPParent=FG1G48160T0; 10364377	none
Chr1	FCUL_03341.1-mRNA-1ps:10411720-10412445	FCUL_03341.1-mRNA-1	three_prime_UTR-OVERLAPParent=FG1G48330T0; 10412353	three_prime_UTR-OVERLAPParent=FG1G48330T0; 10412408	none
Chr1	FCUL_03342.1-mRNA-1ps:10414040-10413866	FCUL_03342.1-mRNA-1	three_prime_UTRWithinParent=FG1G48340T0; 10413621	three_prime_UTRWithinParent=FG1G48340T0; 10414109	none
Chr1	FCUL_03417.1-mRNA-1ps:10602935-10603016	FCUL_03417.1-mRNA-1	five_prime_UTR-Parent=FG1G49370T0; 10602633	three_prime_UTR-Parent=FG1G49380T0; 10603473	none
Chr1	FCUL_03420.1-mRNA-1ps:10611576-10611387	FCUL_03420.1-mRNA-1	five_prime_UTRWithinParent=FG1G49400T0; 10611387	five_prime_UTRWithinParent=FG1G49400T0; 10613241	none
Chr1	FCUL_03447.1-mRNA-1ps:10692143-10692395	FCUL_03447.1-mRNA-1	three_prime_UTRWithinParent=FG1G49760T4; 10692068	three_prime_UTRWithinParent=FG1G49760T4; 10693456	none
Chr1	FCUL_03471.1-mRNA-1ps:10767539-10767629	FCUL_03471.1-mRNA-1	three_prime_UTRWithinParent=FG1G50100T0; 10767504	three_prime_UTRWithinParent=FG1G50100T0; 10768393	none
Chr1	FCUL_03597.1-mRNA-1ps:11122320-11122587	FCUL_03597.1-mRNA-1	three_prime_UTRWithinParent=FG1G51870T3; 11122018	three_prime_UTRWithinParent=FG1G51870T3; 11123905	none
Chr1	FCUL_03598.1-mRNA-1ps:11132752-11132932	FCUL_03598.1-mRNA-1	five_prime_UTRWithinParent=FG1G51950T0; 11131957	five_prime_UTRWithinParent=FG1G51950T0; 11133562	none
Chr1	FCUL_03602.1-mRNA-1ps:11147192-11147601	FCUL_03602.1-mRNA-1	three_prime_UTRWithinParent=FG1G52030T1; 11144919	three_prime_UTRWithinParent=FG1G52030T1; 11148598	none
Chr2	FCUL_03874.1-mRNA-1ps:311905-311692	FCUL_03874.1-mRNA-1	CDS-Parent=FG2G01380T0; 310007	five_prime_UTR-Parent=FG2G01400T1; 313093	none
Chr2	FCUL_04092.1-mRNA-1ps:966784-966475	FCUL_04092.1-mRNA-1	five_prime_UTRWithinParent=FG2G04530T1; 965732	five_prime_UTRWithinParent=FG2G04530T1; 968427	none
Chr2	FCUL_04105.1-mRNA-1ps:1008074-1008182	FCUL_04105.1-mRNA-1	CDS-Parent=FG2G04640T0; 1005971	three_prime_UTR-Parent=FG2G04650T2; 1008264	none
Chr2	FCUL_04116.1-mRNA-1ps:1035349-1035947	FCUL_04116.1-mRNA-1	five_prime_UTRWithinParent=FG2G04780T2; 1033073	five_prime_UTRWithinParent=FG2G04780T2; 1036051	none
Chr2	FCUL_04178.1-mRNA-1ps:1210134-1209726	FCUL_04178.1-mRNA-1	five_prime_UTRWithinParent=FG2G05720T5; 1209695	five_prime_UTRWithinParent=FG2G05720T5; 1211105	none
Chr2	FCUL_04194.1-mRNA-1ps:1258349-1258433	FCUL_04194.1-mRNA-1	five_prime_UTRWithinParent=FG2G05950T0; 1256741	five_prime_UTRWithinParent=FG2G05950T0; 1258566	none
Chr2	FCUL_04280.1-mRNA-1ps:1506441-1506615	FCUL_04280.1-mRNA-1	three_prime_UTRWithinParent=FG2G07210T10; 1506107	three_prime_UTRWithinParent=FG2G07210T10; 1508485	none
Chr2	FCUL_04360.1-mRNA-1ps:1756301-1756122	FCUL_04360.1-mRNA-1	five_prime_UTRWithinParent=FG2G08380T2; 1755375	five_prime_UTRWithinParent=FG2G08380T2; 1756301	none
Chr2	FCUL_04464.1-mRNA-1ps:2086006-2085943	FCUL_04464.1-mRNA-1	five_prime_UTRWithinParent=FG2G09970T2; 2084035	five_prime_UTRWithinParent=FG2G09970T2; 2086317	none
Chr2	FCUL_04472.1-mRNA-1ps:2119734-2119903	FCUL_04472.1-mRNA-1	five_prime_UTR-Parent=FG2G10130T0; 2119693	CDS-Parent=FG2G10140T0; 2120992	none
Chr2	FCUL_04491.1-mRNA-1ps:2170186-2170418	FCUL_04491.1-mRNA-1	three_prime_UTRWithinParent=FG2G10390T0; 2170178	three_prime_UTRWithinParent=FG2G10390T0; 2170578	none
Chr2	FCUL_04506.1-mRNA-1ps:2210338-2210215	FCUL_04506.1-mRNA-1	three_prime_UTRWithinParent=FG2G10650T0; 2209621	three_prime_UTRWithinParent=FG2G10650T0; 2210355	none
Chr2	FCUL_04576.1-mRNA-1ps:2444733-2444553	FCUL_04576.1-mRNA-1	three_prime_UTRWithinParent=FG2G11740T13; 2444343	three_prime_UTRWithinParent=FG2G11740T13; 2446236	none
Chr2	FCUL_04578.1-mRNA-1ps:2449705-2450283	FCUL_04578.1-mRNA-1	five_prime_UTRWithinParent=FG2G11770T1; 2449238	five_prime_UTRWithinParent=FG2G11770T1; 2454155	none
Chr2	FCUL_04587.1-mRNA-1ps:2485319-2485124	FCUL_04587.1-mRNA-1	five_prime_UTRWithinParent=FG2G11920T16; 2483470	five_prime_UTRWithinParent=FG2G11920T16; 2485426	none
Chr2	FCUL_04615.1-mRNA-1ps:2559694-2559856	FCUL_04615.1-mRNA-1	three_prime_UTR-OVERLAPParent=FG2G12290T0; 2559852	five_prime_UTR-Parent=FG2G12300T1; 2560086	none
Chr2	FCUL_04666.1-mRNA-1ps:2728168-2728329	FCUL_04666.1-mRNA-1	three_prime_UTRWithinParent=FG2G13210T0; 2727980	three_prime_UTRWithinParent=FG2G13210T0; 2728444	none
Chr2	FCUL_04797.1-mRNA-1ps:3150818-3151507	FCUL_04797.1-mRNA-1	three_prime_UTR-OVERLAPParent=FG2G15200T4; 3150876	three_prime_UTR-OVERLAPParent=FG2G15200T4; 3150919	none
Chr2	FCUL_04798.1-mRNA-1ps:3153339-3152910	FCUL_04798.1-mRNA-1	three_prime_UTR-OVERLAPParent=FG2G15220T0; 3153109	three_prime_UTR-OVERLAPParent=FG2G15220T0; 3153181	none
Chr2	FCUL_04833.1-mRNA-1ps:3266580-3266397	FCUL_04833.1-mRNA-1	CDS-Parent=FG2G15710T0; 3265926	five_prime_UTR-OVERLAPParent=FG2G15710T0; 3266405	none
Chr2	FCUL_04866.1-mRNA-1ps:3438609-3438522	FCUL_04866.1-mRNA-1	three_prime_UTRWithinParent=FG2G16180T0; 3438384	three_prime_UTRWithinParent=FG2G16180T0; 3438971	none
Chr2	FCUL_04878.1-mRNA-1ps:3468713-3468568	FCUL_04878.1-mRNA-1	three_prime_UTRWithinParent=FG2G16360T7; 3468103	three_prime_UTRWithinParent=FG2G16360T7; 3471018	none
Chr2	FCUL_04879.1-mRNA-1ps:3470552-3470669	FCUL_04879.1-mRNA-1	five_prime_UTRWithinParent=FG2G16370T2; 3470395	five_prime_UTRWithinParent=FG2G16370T2; 3472265	none
Chr2	FCUL_05091.1-mRNA-1ps:4032417-4031851	FCUL_05091.1-mRNA-1	five_prime_UTRWithinParent=FG2G19410T0; 4031576	five_prime_UTRWithinParent=FG2G19410T0; 4032559	none
Chr2	FCUL_05109.1-mRNA-1ps:4076578-4076320	FCUL_05109.1-mRNA-1	CDS-Parent=FG2G19600T0; 4074464	three_prime_UTR-Parent=FG2G19610T0; 4076675	none
Chr2	FCUL_05153.1-mRNA-1ps:4188781-4188954	FCUL_05153.1-mRNA-1	five_prime_UTRWithinParent=FG2G20190T0; 4188716	five_prime_UTRWithinParent=FG2G20190T0; 4189385	none
Chr2	FCUL_05154.1-mRNA-1ps:4191350-4191075	FCUL_05154.1-mRNA-1	three_prime_UTRWithinParent=FG2G20200T0; 4190463	three_prime_UTRWithinParent=FG2G20200T0; 4191474	none
Chr2	FCUL_05287.1-mRNA-1ps:4525062-4525248	FCUL_05287.1-mRNA-1	five_prime_UTRWithinParent=FG2G21780T0; 4525059	five_prime_UTRWithinParent=FG2G21780T0; 4525248	none
Chr2	FCUL_05760.1-mRNA-1ps:5723806-5723467	FCUL_05760.1-mRNA-1	three_prime_UTR-OVERLAPParent=FG2G27790T1; 5723531	three_prime_UTR-OVERLAPParent=FG2G27790T1; 5723592	none
Chr2	FCUL_05809.1-mRNA-1ps:5859184-5859040	FCUL_05809.1-mRNA-1	three_prime_UTRWithinParent=FG2G28410T1; 5858797	three_prime_UTRWithinParent=FG2G28410T1; 5859234	none
Chr2	FCUL_05964.1-mRNA-1ps:6236339-6237277	FCUL_05964.1-mRNA-1	three_prime_UTR-OVERLAPParent=FG2G30410T1; 6237243	three_prime_UTR-OVERLAPParent=FG2G30410T1; 6237218	none
Chr2	FCUL_06131.1-mRNA-1ps:6678442-6678547	FCUL_06131.1-mRNA-1	five_prime_UTRWithinParent=FG2G32690T0; 6678013	five_prime_UTRWithinParent=FG2G32690T0; 6678548	none
Chr2	FCUL_06144.1-mRNA-1ps:6721029-6720709	FCUL_06144.1-mRNA-1	five_prime_UTR-OVERLAPParent=FG2G32850T1; 6720927	five_prime_UTR-OVERLAPParent=FG2G32850T1; 6720987	none
Chr2	FCUL_06204.1-mRNA-1ps:6890482-6890812	FCUL_06204.1-mRNA-1	five_prime_UTR-Parent=FG2G33770T0; 6890459	three_prime_UTR-Parent=FG2G33800T0; 6892231	none
Chr2	FCUL_06242.1-mRNA-1ps:7014624-7014405	FCUL_06242.1-mRNA-1	three_prime_UTR-Parent=FG2G34400T0; 7014360	CDS-Parent=FG2G34410T0; 7014687	none
Chr2	FCUL_06257.1-mRNA-1ps:7053890-7053663	FCUL_06257.1-mRNA-1	three_prime_UTRWithinParent=FG2G34570T0; 7053461	three_prime_UTRWithinParent=FG2G34570T0; 7054084	none
Chr2	FCUL_06279.1-mRNA-1ps:7109029-7108867	FCUL_06279.1-mRNA-1	five_prime_UTRWithinParent=FG2G34850T0; 7108745	five_prime_UTRWithinParent=FG2G34850T0; 7109177	none
Chr2	FCUL_06337.1-mRNA-1ps:7286701-7286393	FCUL_06337.1-mRNA-1	three_prime_UTR-Parent=FG2G35590T0; 7286041	five_prime_UTR-OVERLAPParent=FG2G35590T0; 7286665	none
Chr2	FCUL_06433.1-mRNA-1ps:7525939-7525260	FCUL_06433.1-mRNA-1	three_prime_UTR-OVERLAPParent=FG2G36800T2; 7525768	CDS-Parent=FG2G36820T0; 7525942	none
Chr2	FCUL_06615.1-mRNA-1ps:8113295-8113187	FCUL_06615.1-mRNA-1	three_prime_UTRWithinParent=FG2G39410T0; 8112113	three_prime_UTRWithinParent=FG2G39410T0; 8114488	none
Chr2	FCUL_06779.1-mRNA-1ps:8658082-8658184	FCUL_06779.1-mRNA-1	five_prime_UTRWithinParent=FG2G41870T0; 8658007	five_prime_UTRWithinParent=FG2G41870T0; 8658185	none
Chr3	FCUL_07085.1-mRNA-1ps:740861-740645	FCUL_07085.1-mRNA-1	five_prime_UTRWithinParent=FG3G03680T0; 740429	five_prime_UTRWithinParent=FG3G03680T0; 740949	none
Chr3	FCUL_07107.1-mRNA-1ps:793364-791962	FCUL_07107.1-mRNA-1	five_prime_UTR-Parent=FG3G03990T0; 791242	three_prime_UTR-OVERLAPParent=FG3G03990T0; 792032	none
Chr3	FCUL_12370.1-mRNA-1ps:1089943-1089814	FCUL_07217.1-mRNA-1	five_prime_UTRWithinParent=FG3G05520T8; 1089692	five_prime_UTRWithinParent=FG3G05520T8; 1091353	none
Chr3	FCUL_07256.1-mRNA-1ps:1218122-1217756	FCUL_07256.1-mRNA-1	three_prime_UTRWithinParent=FG3G06160T0; 1217116	three_prime_UTRWithinParent=FG3G06160T0; 1220016	none
Chr3	FCUL_07304.1-mRNA-1ps:1356424-1356565	FCUL_07304.1-mRNA-1	five_prime_UTR-OVERLAPParent=FG3G06750T7; 1356528	five_prime_UTR-Parent=FG3G06770T0; 1357157	none
Chr3	FCUL_07310.1-mRNA-1ps:1375512-1375672	FCUL_07310.1-mRNA-1	three_prime_UTR-Parent=FG3G06860T0; 1375001	five_prime_UTR-OVERLAPParent=FG3G06860T0; 1375513	none
Chr3	FCUL_07328.1-mRNA-1ps:1430919-1430359	FCUL_07328.1-mRNA-1	five_prime_UTRWithinParent=FG3G07090T0; 1430287	five_prime_UTRWithinParent=FG3G07090T0; 1432545	none
Chr3	FCUL_07331.1-mRNA-1ps:1439624-1439229	FCUL_07331.1-mRNA-1	five_prime_UTRWithinParent=FG3G07180T0; 1439012	five_prime_UTRWithinParent=FG3G07180T0; 1440613	none
Chr3	FCUL_07333.1-mRNA-1ps:1444032-1443834	FCUL_07333.1-mRNA-1	five_prime_UTR-OVERLAPParent=FG3G07230T2; 1443984	five_prime_UTR-Parent=FG3G07240T2; 1444205	none
Chr3	FCUL_07335.1-mRNA-1ps:1452776-1452920	FCUL_07335.1-mRNA-1	three_prime_UTR-Parent=FG3G07310T0; 1452554	three_prime_UTR-Parent=FG3G07320T1; 1453661	none
Chr3	FCUL_07364.1-mRNA-1ps:1525648-1525471	FCUL_07364.1-mRNA-1	three_prime_UTRWithinParent=FG3G07740T0; 1525393	three_prime_UTRWithinParent=FG3G07740T0; 1527813	none
Chr3	FCUL_07374.1-mRNA-1ps:1562324-1562561	FCUL_07374.1-mRNA-1	five_prime_UTRWithinParent=FG3G07840T0; 1561663	five_prime_UTRWithinParent=FG3G07840T0; 1562624	none
Chr3	FCUL_07439.1-mRNA-1ps:1755538-1755999	FCUL_07439.1-mRNA-1	three_prime_UTRWithinParent=FG3G08740T3; 1755536	three_prime_UTRWithinParent=FG3G08740T3; 1756985	none
Chr3	FCUL_07469.1-mRNA-1ps:1871682-1871367	FCUL_07469.1-mRNA-1	five_prime_UTRWithinParent=FG3G09300T0; 1870818	five_prime_UTRWithinParent=FG3G09300T0; 1872005	none
Chr3	FCUL_07565.1-mRNA-1ps:2177089-2177005	FCUL_07565.1-mRNA-1	five_prime_UTR-Parent=FG3G10570T1; 2176696	three_prime_UTR-Parent=FG3G10590T0; 2177827	none
Chr3	FCUL_07576.1-mRNA-1ps:2203064-2203214	FCUL_07576.1-mRNA-1	three_prime_UTRWithinParent=FG3G10700T7; 2202399	three_prime_UTRWithinParent=FG3G10700T7; 2203669	none
Chr3	FCUL_07618.1-mRNA-1ps:2344761-2344587	FCUL_07618.1-mRNA-1	five_prime_UTRWithinParent=FG3G11340T0; 2344587	five_prime_UTRWithinParent=FG3G11340T0; 2344761	none
Chr3	FCUL_07634.1-mRNA-1ps:2394776-2394251	FCUL_07634.1-mRNA-1	five_prime_UTR-Parent=FG3G11530T1; 2393700	five_prime_UTR-Parent=FG3G11550T0; 2397134	none
Chr3	FCUL_07650.1-mRNA-1ps:2432990-2432676	FCUL_07650.1-mRNA-1	three_prime_UTRWithinParent=FG3G11720T1; 2431862	three_prime_UTRWithinParent=FG3G11720T1; 2433666	none
Chr3	FCUL_07700.1-mRNA-1ps:2584435-2585525	FCUL_07700.1-mRNA-1	three_prime_UTR-Parent=FG3G12410T0; 2582803	five_prime_UTR-Parent=FG3G12430T2; 2585688	none
Chr3	FCUL_07742.1-mRNA-1ps:2717229-2717992	FCUL_07742.1-mRNA-1	three_prime_UTRWithinParent=FG3G12940T0; 2716515	three_prime_UTRWithinParent=FG3G12940T0; 2720761	none
Chr3	FCUL_07769.1-mRNA-1ps:2805705-2805867	FCUL_07769.1-mRNA-1	three_prime_UTRWithinParent=FG3G13300T3; 2803163	three_prime_UTRWithinParent=FG3G13300T3; 2806349	none
Chr3	FCUL_07819.1-mRNA-1ps:2953231-2952854	FCUL_07819.1-mRNA-1	five_prime_UTR-OVERLAPParent=FG3G14060T5; 2953106	five_prime_UTR-OVERLAPParent=FG3G14060T5; 2953224	none
Chr3	FCUL_07835.1-mRNA-1ps:3016328-3015381	FCUL_07835.1-mRNA-1	five_prime_UTR-OVERLAPParent=FG3G14350T3; 3015653	CDS-Parent=FG3G14370T0; 3017028	none
Chr3	FCUL_07848.1-mRNA-1ps:3044551-3044629	FCUL_07848.1-mRNA-1	five_prime_UTRWithinParent=FG3G14520T0; 3044551	five_prime_UTRWithinParent=FG3G14520T0; 3044656	none
Chr3	FCUL_07849.1-mRNA-1ps:3046317-3046443	FCUL_07849.1-mRNA-1	three_prime_UTRWithinParent=FG3G14530T0; 3046128	three_prime_UTRWithinParent=FG3G14530T0; 3046604	none
Chr3	FCUL_07947.1-mRNA-1ps:3314695-3314599	FCUL_07947.1-mRNA-1	five_prime_UTRWithinParent=FG3G15940T0; 3314438	five_prime_UTRWithinParent=FG3G15940T0; 3315126	none
Chr3	FCUL_08043.1-mRNA-1ps:3591422-3591203	FCUL_08043.1-mRNA-1	three_prime_UTR-OVERLAPParent=FG3G17420T0; 3591245	three_prime_UTR-OVERLAPParent=FG3G17420T0; 3591319	none
Chr3	FCUL_08044.1-mRNA-1ps:3591683-3591530	FCUL_08044.1-mRNA-1	three_prime_UTRWithinParent=FG3G17420T0; 3591509	three_prime_UTRWithinParent=FG3G17420T0; 3591804	none
Chr3	FCUL_08080.1-mRNA-1ps:3703719-3703620	FCUL_08080.1-mRNA-1	five_prime_UTRWithinParent=FG3G17940T1; 3702643	five_prime_UTRWithinParent=FG3G17940T1; 3704833	none
Chr3	FCUL_08131.1-mRNA-1ps:3856500-3856292	FCUL_08131.1-mRNA-1	five_prime_UTR-Parent=FG3G18750T0; 3856174	five_prime_UTR-OVERLAPParent=FG3G18750T0; 3856447	none
Chr3	FCUL_08173.1-mRNA-1ps:3977311-3977131	FCUL_08173.1-mRNA-1	five_prime_UTRWithinParent=FG3G19270T0; 3976879	five_prime_UTRWithinParent=FG3G19270T0; 3977998	none
Chr3	FCUL_08244.1-mRNA-1ps:4203494-4203714	FCUL_08244.1-mRNA-1	five_prime_UTR-Parent=FG3G20320T0; 4202832	three_prime_UTR-Parent=FG3G20330T0; 4204303	none
Chr3	FCUL_08283.1-mRNA-1ps:4327313-4327596	FCUL_08283.1-mRNA-1	five_prime_UTRWithinParent=FG3G20900T0; 4324420	five_prime_UTRWithinParent=FG3G20900T0; 4328786	none
Chr3	FCUL_08352.1-mRNA-1ps:4523544-4524180	FCUL_08352.1-mRNA-1	five_prime_UTR-OVERLAPParent=FG3G22000T0; 4524129	five_prime_UTR-Parent=FG3G22020T0; 4525841	none
Chr3	FCUL_08385.1-mRNA-1ps:4621600-4621219	FCUL_08385.1-mRNA-1	five_prime_UTR-OVERLAPParent=FG3G22500T2; 4621546	three_prime_UTR-OVERLAPParent=FG3G22500T2; 4621531	none
Chr3	FCUL_08392.1-mRNA-1ps:4642249-4642006	FCUL_08392.1-mRNA-1	five_prime_UTRWithinParent=FG3G22580T0; 4641111	five_prime_UTRWithinParent=FG3G22580T0; 4643421	none
Chr3	FCUL_08423.1-mRNA-1ps:4718751-4718961	FCUL_08423.1-mRNA-1	five_prime_UTRWithinParent=FG3G22970T0; 4718585	five_prime_UTRWithinParent=FG3G22970T0; 4719146	none
Chr3	FCUL_08466.1-mRNA-1ps:4835784-4835995	FCUL_08466.1-mRNA-1	five_prime_UTRWithinParent=FG3G23520T2; 4835513	five_prime_UTRWithinParent=FG3G23520T2; 4836026	none
Chr3	FCUL_08468.1-mRNA-1ps:4836525-4836708	FCUL_08468.1-mRNA-1	five_prime_UTRWithinParent=FG3G23540T0; 4836451	five_prime_UTRWithinParent=FG3G23540T0; 4836709	PF00076.22
Chr3	FCUL_08486.1-mRNA-1ps:4876261-4876132	FCUL_08486.1-mRNA-1	three_prime_UTRWithinParent=FG3G23760T0; 4875169	three_prime_UTRWithinParent=FG3G23760T0; 4876542	none
Chr3	FCUL_08567.1-mRNA-1ps:5109694-5110045	FCUL_08567.1-mRNA-1	three_prime_UTRWithinParent=FG3G24860T22; 5109524	three_prime_UTRWithinParent=FG3G24860T22; 5114967	PF02594.16
Chr3	FOXG_08219T0ps:5235005-5234636	FCUL_08604.1-mRNA-1|FFUJ_04661|FOXG_08219T0|FVEG_06452T0	three_prime_UTR-OVERLAPParent=FG3G25380T0; 5234896	three_prime_UTR-OVERLAPParent=FG3G25380T0; 5234949	PF08650.10
Chr3	FCUL_08631.1-mRNA-1ps:5302761-5303117	FCUL_08631.1-mRNA-1	five_prime_UTR-Parent=FG3G25730T0; 5302667	five_prime_UTR-OVERLAPParent=FG3G25730T0; 5303107	none
Chr3	FCUL_08701.1-mRNA-1ps:5550325-5549891	FCUL_08701.1-mRNA-1	three_prime_UTRWithinParent=FG3G26620T6; 5548681	three_prime_UTRWithinParent=FG3G26620T6; 5550747	none
Chr3	FCUL_08703.1-mRNA-1ps:5553268-5553358	FCUL_08703.1-mRNA-1	five_prime_UTR-Parent=FG3G26620T1; 5552922	five_prime_UTR-Parent=FG3G26650T0; 5553853	none
Chr3	FCUL_08705.1-mRNA-1ps:5557344-5557580	FCUL_08705.1-mRNA-1	five_prime_UTRWithinParent=FG3G26660T2; 5557239	five_prime_UTRWithinParent=FG3G26660T2; 5558254	none
Chr3	FCUL_08708.1-mRNA-1ps:5563242-5563107	FCUL_08708.1-mRNA-1	three_prime_UTR-Parent=FG3G26680T2; 5562474	CDS-Parent=FG3G26700T0; 5563562	none
Chr3	FCUL_08742.1-mRNA-1ps:5663289-5663621	FCUL_08742.1-mRNA-1	three_prime_UTR-Parent=FG3G27160T5; 5663247	three_prime_UTR-Parent=FG3G27190T0; 5664291	none
Chr3	FCUL_08755.1-mRNA-1ps:5710188-5710029	FCUL_08755.1-mRNA-1	five_prime_UTRWithinParent=FG3G27390T4; 5709404	five_prime_UTRWithinParent=FG3G27390T4; 5710857	none
Chr3	FCUL_08766.1-mRNA-1ps:5742395-5742601	FCUL_08766.1-mRNA-1	five_prime_UTRWithinParent=FG3G27610T0; 5741793	five_prime_UTRWithinParent=FG3G27610T0; 5742638	none
Chr3	FCUL_08771.1-mRNA-1ps:5760835-5761321	FCUL_08771.1-mRNA-1	three_prime_UTRWithinParent=FG3G27670T0; 5760376	three_prime_UTRWithinParent=FG3G27670T0; 5761457	none
Chr3	FCUL_08779.1-mRNA-1ps:5787263-5787422	FCUL_08779.1-mRNA-1	five_prime_UTR-Parent=FG3G27750T0; 5786713	five_prime_UTR-Parent=FG3G27780T0; 5787913	none
Chr3	FCUL_08827.1-mRNA-1ps:5948858-5948720	FCUL_08827.1-mRNA-1	five_prime_UTR-Parent=FG3G28580T0; 5948078	three_prime_UTR-OVERLAPParent=FG3G28580T0; 5948739	none
Chr3	FCUL_12268.1-mRNA-1ps:6779400-6778707	FCUL_09091.1-mRNA-1	three_prime_UTRWithinParent=FG3G32270T0; 6778319	three_prime_UTRWithinParent=FG3G32270T0; 6779402	PF00069.25|PF07714.17
Chr3	FCUL_09361.1-mRNA-1ps:7485309-7483882	FCUL_09361.1-mRNA-1	CDS-Parent=FG3G35480T0; 7483595	three_prime_UTR-Parent=FG3G35490T1; 7485586	none
Chr4	FCUL_09501.1-mRNA-1ps:158435-158588	FCUL_09501.1-mRNA-1	three_prime_UTRWithinParent=FG4G00590T0; 157078	three_prime_UTRWithinParent=FG4G00590T0; 158858	none
Chr4	FCUL_09520.1-mRNA-1ps:225847-226030	FCUL_09520.1-mRNA-1	five_prime_UTRWithinParent=FG4G00890T3; 225698	five_prime_UTRWithinParent=FG4G00890T3; 227676	none
Chr4	FCUL_09523.1-mRNA-1ps:233136-233055	FCUL_09523.1-mRNA-1	CDS-Parent=FG4G00930T0; 232189	CDS-Parent=FG4G00950T0; 233829	none
Chr4	FCUL_09525.1-mRNA-1ps:238711-238561	FCUL_09525.1-mRNA-1	three_prime_UTRWithinParent=FG4G01020T3; 238345	three_prime_UTRWithinParent=FG4G01020T3; 241368	none
Chr4	FCUL_09586.1-mRNA-1ps:416786-417242	FCUL_09586.1-mRNA-1	five_prime_UTR-Parent=FG4G01910T1; 416374	five_prime_UTR-Parent=FG4G01920T0; 418410	none
Chr4	FCUL_09634.1-mRNA-1ps:570202-569805	FCUL_09634.1-mRNA-1	three_prime_UTR-OVERLAPParent=FG4G02680T0; 569992	three_prime_UTR-OVERLAPParent=FG4G02680T0; 570080	none
Chr4	FCUL_09645.1-mRNA-1ps:597645-597420	FCUL_09645.1-mRNA-1	three_prime_UTRWithinParent=FG4G02810T3; 596918	three_prime_UTRWithinParent=FG4G02810T3; 598954	none
Chr4	FCUL_09648.1-mRNA-1ps:603707-603977	FCUL_09648.1-mRNA-1	three_prime_UTRWithinParent=FG4G02830T1; 603081	three_prime_UTRWithinParent=FG4G02830T1; 604043	none
Chr4	FCUL_09702.1-mRNA-1ps:793915-793394	FCUL_09702.1-mRNA-1	three_prime_UTR-OVERLAPParent=FG4G03760T1; 793566	CDS-Parent=FG4G03780T0; 794119	none
Chr4	FCUL_09754.1-mRNA-1ps:937628-936923	FCUL_09754.1-mRNA-1	five_prime_UTR-OVERLAPParent=FG4G04430T0; 937004	five_prime_UTR-Parent=FG4G04440T0; 941650	none
Chr4	FCUL_09761.1-mRNA-1ps:960872-958640	FCUL_09761.1-mRNA-1	five_prime_UTR-OVERLAPParent=FG4G04540T0; 958668	five_prime_UTR-Parent=FG4G04550T0; 961446	PF01131.20|PF01751.22
Chr4	FCUL_09800.1-mRNA-1ps:1086725-1086905	FCUL_09800.1-mRNA-1	three_prime_UTRWithinParent=FG4G05110T3; 1085415	three_prime_UTRWithinParent=FG4G05110T3; 1089827	none
Chr4	FCUL_09866.1-mRNA-1ps:1316705-1316866	FCUL_09866.1-mRNA-1	five_prime_UTRWithinParent=FG4G06110T2; 1316545	five_prime_UTRWithinParent=FG4G06110T2; 1316869	none
Chr4	FCUL_09869.1-mRNA-1ps:1324638-1324938	FCUL_09869.1-mRNA-1	three_prime_UTRWithinParent=FG4G06140T0; 1324619	three_prime_UTRWithinParent=FG4G06140T0; 1325006	none
Chr4	FCUL_09985.1-mRNA-1ps:1669223-1669124	FCUL_09985.1-mRNA-1	five_prime_UTRWithinParent=FG4G07610T0; 1669066	five_prime_UTRWithinParent=FG4G07610T0; 1669283	none
Chr4	FCUL_10003.1-mRNA-1ps:1717903-1717437	FCUL_10003.1-mRNA-1	five_prime_UTR-OVERLAPParent=FG4G07830T0; 1717595	three_prime_UTR-OVERLAPParent=FG4G07830T0; 1717698	none
Chr4	FCUL_10070.1-mRNA-1ps:1937107-1937277	FCUL_10070.1-mRNA-1	three_prime_UTR-Parent=FG4G08820T1; 1936615	CDS-Parent=FG4G08830T0; 1937299	none
Chr4	FCUL_10167.1-mRNA-1ps:2240305-2240497	FCUL_10167.1-mRNA-1	five_prime_UTRWithinParent=FG4G10220T1; 2239337	five_prime_UTRWithinParent=FG4G10220T1; 2243339	none
Chr4	FCUL_10187.1-mRNA-1ps:2310597-2310833	FCUL_10187.1-mRNA-1	five_prime_UTR-OVERLAPParent=FG4G10520T2; 2310631	five_prime_UTR-OVERLAPParent=FG4G10520T2; 2310630	PF08583.10
Chr4	FCUL_10257.1-mRNA-1ps:2538716-2538488	FCUL_10257.1-mRNA-1	five_prime_UTRWithinParent=FG4G11490T0; 2537887	five_prime_UTRWithinParent=FG4G11490T0; 2538775	none
Chr4	FCUL_10292.1-mRNA-1ps:2643453-2643198	FCUL_10292.1-mRNA-1	three_prime_UTR-Parent=FG4G11960T0; 2641615	five_prime_UTR-Parent=FG4G11980T7; 2645272	none
Chr4	FCUL_10295.1-mRNA-1ps:2653395-2653689	FCUL_10295.1-mRNA-1	five_prime_UTR-OVERLAPParent=FG4G12000T0; 2653679	five_prime_UTR-OVERLAPParent=FG4G12000T0; 2653588	PF06825.12
Chr4	FCUL_10350.1-mRNA-1ps:2826090-2826468	FCUL_10350.1-mRNA-1	three_prime_UTRWithinParent=FG4G12860T0; 2825704	three_prime_UTRWithinParent=FG4G12860T0; 2826843	none
Chr4	FCUL_10357.1-mRNA-1ps:2852056-2851656	FCUL_10357.1-mRNA-1	five_prime_UTR-Parent=FG4G12970T11; 2851117	five_prime_UTR-OVERLAPParent=FG4G12970T11; 2851731	none
Chr4	FCUL_10460.1-mRNA-1ps:3172628-3171818	FCUL_10460.1-mRNA-1	five_prime_UTR-Parent=FG4G14490T7; 3171339	five_prime_UTR-Parent=FG4G14510T1; 3173204	none
Chr4	FFUJ_02587ps:3306377-3306299	FCUL_10499.1-mRNA-1	three_prime_UTRWithinParent=FG4G15070T0; 3305957	three_prime_UTRWithinParent=FG4G15070T0; 3306496	none
Chr4	FCUL_10526.1-mRNA-1ps:3392724-3392292	FCUL_10526.1-mRNA-1	five_prime_UTR-Parent=FG4G15430T0; 3389839	three_prime_UTR-OVERLAPParent=FG4G15430T0; 3392322	none
Chr4	FCUL_10584.1-mRNA-1ps:3535821-3535647	FCUL_10584.1-mRNA-1	three_prime_UTR-Parent=FG4G16180T0; 3535475	five_prime_UTR-Parent=FG4G16200T2; 3535865	none
Chr4	FCUL_10724.1-mRNA-1ps:3934682-3934355	FCUL_10724.1-mRNA-1	three_prime_UTRWithinParent=FG4G17980T0; 3934254	three_prime_UTRWithinParent=FG4G17980T0; 3934684	none
Chr4	FCUL_10904.1-mRNA-1ps:4421781-4421976	FCUL_10904.1-mRNA-1	CDS-Parent=FG4G20410T0; 4421198	CDS-Parent=FG4G20420T0; 4422789	PF10528.9
Chr4	FCUL_10915.1-mRNA-1ps:4444442-4444544	FCUL_10915.1-mRNA-1	five_prime_UTR-Parent=FG4G20520T0; 4443871	CDS-Parent=FG4G20540T0; 4445921	none
Chr4	FCUL_10916.1-mRNA-1ps:4447944-4448049	FCUL_10916.1-mRNA-1	three_prime_UTRWithinParent=FG4G20550T0; 4447847	three_prime_UTRWithinParent=FG4G20550T0; 4448285	none
Chr4	FCUL_10969.1-mRNA-1ps:4646301-4646427	FCUL_10969.1-mRNA-1	five_prime_UTRWithinParent=FG4G21440T2; 4645897	five_prime_UTRWithinParent=FG4G21440T2; 4646452	none
Chr4	FCUL_11005.1-mRNA-1ps:4721799-4722671	FCUL_11005.1-mRNA-1	three_prime_UTR-OVERLAPParent=FG4G21810T2; 4721839	five_prime_UTR-OVERLAPParent=FG4G21810T2; 4722460	none
Chr4	FCUL_11007.1-mRNA-1ps:4727602-4728016	FCUL_11007.1-mRNA-1	three_prime_UTRWithinParent=FG4G21850T0; 4727576	three_prime_UTRWithinParent=FG4G21850T0; 4728417	none
Chr4	FCUL_11027.1-mRNA-1ps:4779374-4779237	FCUL_11027.1-mRNA-1	three_prime_UTRWithinParent=FG4G22170T0; 4778848	three_prime_UTRWithinParent=FG4G22170T0; 4779859	none
Chr4	FCUL_11212.1-mRNA-1ps:5412366-5412177	FCUL_11212.1-mRNA-1	three_prime_UTRWithinParent=FG4G24740T0; 5411375	three_prime_UTRWithinParent=FG4G24740T0; 5413183	none
Chr4	FCUL_11228.1-mRNA-1ps:5466772-5466841	FCUL_11228.1-mRNA-1	five_prime_UTR-Parent=FG4G24960T0; 5466757	five_prime_UTR-Parent=FG4G24980T2; 5467916	none
Chr4	FCUL_11278.1-mRNA-1ps:5633828-5633945	FCUL_11278.1-mRNA-1	three_prime_UTRWithinParent=FG4G25780T1; 5633739	three_prime_UTRWithinParent=FG4G25780T1; 5634022	none
Chr4	FCUL_11304.1-mRNA-1ps:5724193-5724520	FCUL_11304.1-mRNA-1	five_prime_UTRWithinParent=FG4G26220T0; 5723765	five_prime_UTRWithinParent=FG4G26220T0; 5724524	none
Chr4	FCUL_11324.1-mRNA-1ps:5771779-5771683	FCUL_11324.1-mRNA-1	three_prime_UTR-Parent=FG4G26450T2; 5771659	three_prime_UTR-OVERLAPParent=FG4G26450T2; 5771708	none
Chr4	FCUL_11369.1-mRNA-1ps:5901710-5901560	FCUL_11369.1-mRNA-1	five_prime_UTR-Parent=FG4G27030T0; 5899423	five_prime_UTR-Parent=FG4G27050T0; 5902383	none
Chr4	FCUL_11412.1-mRNA-1ps:6062088-6061989	FCUL_11412.1-mRNA-1	three_prime_UTR-Parent=FG4G27640T2; 6061592	five_prime_UTR-Parent=FG4G27680T0; 6062469	none
Chr4	FCUL_11465.1-mRNA-1ps:6241389-6241305	FCUL_11465.1-mRNA-1	five_prime_UTRWithinParent=FG4G28460T0; 6241114	five_prime_UTRWithinParent=FG4G28460T0; 6242156	none
Chr4	FCUL_11502.1-mRNA-1ps:6357351-6357070	FCUL_11502.1-mRNA-1	five_prime_UTR-OVERLAPParent=FG4G29020T0; 6357133	five_prime_UTR-OVERLAPParent=FG4G29020T0; 6357262	PF02320.16
Chr4	FCUL_11593.1-mRNA-1ps:6656884-6656956	FCUL_11593.1-mRNA-1	five_prime_UTR-Parent=FG4G30320T1; 6655617	five_prime_UTR-OVERLAPParent=FG4G30320T1; 6656888	none
Chr4	FCUL_11626.1-mRNA-1ps:6763136-6762921	FCUL_11626.1-mRNA-1	three_prime_UTRWithinParent=FG4G30810T0; 6761719	three_prime_UTRWithinParent=FG4G30810T0; 6763999	none
Chr4	FCUL_11675.1-mRNA-1ps:6890917-6891040	FCUL_11675.1-mRNA-1	five_prime_UTRWithinParent=FG4G31430T0; 6890777	five_prime_UTRWithinParent=FG4G31430T0; 6891065	none
Chr4	FCUL_11679.1-mRNA-1ps:6899388-6899667	FCUL_11679.1-mRNA-1	three_prime_UTR-OVERLAPParent=FG4G31490T0; 6899444	three_prime_UTR-OVERLAPParent=FG4G31490T0; 6899517	none
Chr4	FCUL_11739.1-mRNA-1ps:7073712-7073850	FCUL_11739.1-mRNA-1	three_prime_UTR-OVERLAPParent=FG4G32350T0; 7073724	CDS-Parent=FG4G32360T0; 7075295	none
Chr4	FCUL_11758.1-mRNA-1ps:7131139-7131214	FCUL_11758.1-mRNA-1	five_prime_UTRWithinParent=FG4G32640T0; 7131139	five_prime_UTRWithinParent=FG4G32640T0; 7131317	none
Chr4	FCUL_11851.1-mRNA-1ps:7398806-7398875	FCUL_11851.1-mRNA-1	three_prime_UTR-Parent=FG4G34040T0; 7397464	three_prime_UTR-Parent=FG4G34060T0; 7398910	none
Chr4	FCUL_11932.1-mRNA-1ps:7634411-7634258	FCUL_11932.1-mRNA-1	CDS-Parent=FG4G35190T0; 7634165	CDS-Parent=FG4G35190T0; 7634442	none
Chr4	FCUL_11946.1-mRNA-1ps:7660752-7660482	FCUL_11946.1-mRNA-1	five_prime_UTR-Parent=FG4G35300T0; 7660022	three_prime_UTR-Parent=FG4G35310T0; 7660848	none
Chr4	FCUL_12014.1-mRNA-1ps:7862830-7861543	FCUL_12014.1-mRNA-1	three_prime_UTRWithinParent=FG4G36310T0; 7861182	three_prime_UTRWithinParent=FG4G36310T0; 7862971	none
Chr4	FFUJ_09000ps:7931130-7930938	FCUL_12044.1-mRNA-1	three_prime_UTRWithinParent=FG4G36730T0; 7930866	three_prime_UTRWithinParent=FG4G36730T0; 7931159	none
Chr4	FFUJ_02468ps:3583660-3583513	FFUJ_02468	five_prime_UTRWithinParent=FG4G16420T0; 3583393	five_prime_UTRWithinParent=FG4G16420T0; 3583677	none
Chr4	FFUJ_02692ps:2539530-2539010	FFUJ_02692|NechaT48854	three_prime_UTRWithinParent=FG4G11490T1; 2539010	three_prime_UTRWithinParent=FG4G11490T1; 2539983	PF00294.24
Chr4	FFUJ_03139ps:1027622-1027769	FFUJ_03139	five_prime_UTRWithinParent=FG4G04850T15; 1027032	five_prime_UTRWithinParent=FG4G04850T15; 1029066	none
Chr2	FVEG_02567T0ps:3267727-3268148	FFUJ_05606|FVEG_02567T0	three_prime_UTR-OVERLAPParent=FG2G15720T0; 3267819	three_prime_UTR-OVERLAPParent=FG2G15720T0; 3267884	PF01073.19|PF01370.21|PF05368.13|PF13460.6
Chr2	FFUJ_05885ps:1252934-1253214	FFUJ_05885	five_prime_UTRWithinParent=FG2G05900T6; 1252320	five_prime_UTRWithinParent=FG2G05900T6; 1254417	none
Chr2	FOXG_03367T0ps:1831639-1831503	FFUJ_05943|FOXG_03367T0	five_prime_UTRWithinParent=FG2G08770T1; 1829617	five_prime_UTRWithinParent=FG2G08770T1; 1831925	none
Chr2	FFUJ_05953ps:1802060-1801502	FFUJ_05953	three_prime_UTRWithinParent=FG2G08570T2; 1801026	three_prime_UTRWithinParent=FG2G08570T2; 1802110	none
Chr1	FFUJ_07259ps:10141667-10142143	FFUJ_07259|NechaT102654	five_prime_UTRWithinParent=FG1G46980T3; 10141572	five_prime_UTRWithinParent=FG1G46980T3; 10142394	PF12658.7|PF15490.6
Chr1	NechaT82683ps:9152758-9152162	FFUJ_07560|FOXG_05524T0	CDS-Parent=FG1G42350T0; 9152155	five_prime_UTR-Parent=FG1G42360T0; 9152885	PF07065.14
Chr2	FOXG_12385T0ps:4968106-4967902	FFUJ_11537|FOXG_12385T0|FVEG_10948T0	three_prime_UTR-Parent=FG2G24040T1; 4967877	five_prime_UTR-Parent=FG2G24050T0; 4968292	PF05368.13|PF13460.6
Chr3	FFUJ_13249ps:4166805-4166992	FFUJ_13249	five_prime_UTRWithinParent=FG3G20160T0; 4166771	five_prime_UTRWithinParent=FG3G20160T0; 4167528	none
Chr2	FOXG_03426T0ps:1261187-1261008	FOXG_03426T0|FVEG_02298T0	three_prime_UTRWithinParent=FG2G05950T0; 1259854	three_prime_UTRWithinParent=FG2G05950T0; 1261209	none
Chr2	FOXG_03427T0ps:1253852-1253741	FOXG_03427T0|FVEG_02300T0	five_prime_UTRWithinParent=FG2G05900T6; 1252320	five_prime_UTRWithinParent=FG2G05900T6; 1254417	none
Chr1	FOXG_05431T0ps:9740857-9741384	FOXG_05431T0	five_prime_UTR-Parent=FG1G45110T2; 9740749	five_prime_UTR-Parent=FG1G45130T0; 9743171	none
Chr4	FOXG_05771T0ps:7415446-7415623	FOXG_05771T0	five_prime_UTRWithinParent=FG4G34150T1; 7415156	five_prime_UTRWithinParent=FG4G34150T1; 7415955	PF00176.23|PF04851.15|PF00271.31
Chr3	FOXG_07976T0ps:1523720-1523536	FOXG_07976T0|NechaT102531	five_prime_UTR-OVERLAPParent=FG3G07700T0; 1523717	five_prime_UTR-Parent=FG3G07700T0; 1523770	PF06842.12
Chr3	FOXG_08694T0ps:3112197-3112532	FOXG_08694T0|FVEG_05979T0	three_prime_UTRWithinParent=FG3G14870T0; 3111812	three_prime_UTRWithinParent=FG3G14870T0; 3112678	none
Chr2	FOXG_17743T0ps:973119-973323	FOXG_17743T0	three_prime_UTRWithinParent=FG2G04550T8; 973019	three_prime_UTRWithinParent=FG2G04550T8; 973874	none
Chr2	FVEG_02053T0ps:2030607-2030755	FVEG_02053T0	CDS-Parent=FG2G09660T0; 2030568	three_prime_UTR-Parent=FG2G09670T0; 2031858	none
Chr2	FVEG_02299T0ps:1258900-1258761	FVEG_02299T0	five_prime_UTRWithinParent=FG2G05950T0; 1258626	five_prime_UTRWithinParent=FG2G05950T0; 1259439	none
Chr4	FVEG_04140T0ps:6018816-6018729	FVEG_04140T0	five_prime_UTRWithinParent=FG4G27530T3; 6016911	five_prime_UTRWithinParent=FG4G27530T3; 6019409	none
Chr3	FVEG_04470T0ps:3576802-3576955	FVEG_04470T0	five_prime_UTRWithinParent=FG3G17360T0; 3576649	five_prime_UTRWithinParent=FG3G17360T0; 3576983	none
Chr3	FVEG_04538T0ps:3697443-3697695	FVEG_04538T0	five_prime_UTRWithinParent=FG3G17930T3; 3697154	five_prime_UTRWithinParent=FG3G17930T3; 3698835	none
Chr3	FVEG_06861T0ps:2893031-2893666	FVEG_06861T0	five_prime_UTRWithinParent=FG3G13770T2; 2892416	five_prime_UTRWithinParent=FG3G13770T2; 2893801	none
Chr3	FVEG_06946T0ps:2657541-2657714	FVEG_06946T0	five_prime_UTR-OVERLAPParent=FG3G12700T1; 2657631	five_prime_UTR-OVERLAPParent=FG3G12700T1; 2657685	none
Chr4	FVEG_07924T0ps:3203758-3203914	FVEG_07924T0	five_prime_UTRWithinParent=FG4G14670T0; 3201230	five_prime_UTRWithinParent=FG4G14670T0; 3205141	none
Chr2	FVEG_10036T0ps:6457320-6457200	FVEG_10036T0	five_prime_UTR-Parent=FG2G31480T0; 6457006	CDS-Parent=FG2G31490T0; 6458347	PF01522.21
Chr2	FVEG_10781T0ps:5097133-5097262	FVEG_10781T0	five_prime_UTR-Parent=FG2G24590T0; 5094341	five_prime_UTR-Parent=FG2G24600T0; 5097940	none
